# Reference transcriptomes of porcine peripheral immune cells created through bulk and single-cell RNA sequencing

**DOI:** 10.1101/2021.04.02.438107

**Authors:** Juber Herrera-Uribe, Jayne E. Wiarda, Sathesh K. Sivasankaran, Lance Daharsh, Haibo Liu, Kristen A. Byrne, Timothy P.L. Smith, Joan K. Lunney, Crystal L. Loving, Christopher K. Tuggle

## Abstract

Pigs are a valuable human biomedical model and an important protein source supporting global food security. The transcriptomes of peripheral blood immune cells in pigs were defined at the bulk cell-type and single cell levels. First, eight cell types were isolated in bulk from peripheral blood mononuclear cells (PBMCs) by cell sorting, representing Myeloid, NK cells and specific populations of T and B cells. Transcriptomes for each bulk population of cells were generated by RNA-seq with 10,974 expressed genes detected. Pairwise comparisons between cell types revealed specific expression, while enrichment analysis identified 1,885 to 3,591 significantly enriched genes across all 8 cell types. Gene Ontology analysis for the top 25% of significantly enriched genes (SEG) showed high enrichment of biological processes related to the nature of each cell type. Comparison of gene expression indicated highly significant correlations between pig cells and corresponding human PBMC bulk RNA-seq data available in Haemopedia. Second, higher resolution of distinct cell populations was obtained by single-cell RNA-sequencing (scRNA-seq) of PBMC. Seven PBMC samples were partitioned and sequenced that produced 28,810 single cell transcriptomes distributed across 36 clusters and classified into 13 general cell types including plasmacytoid dendritic cells (DC), conventional DCs, monocytes, B cell, conventional CD4 and CD8 αβ T cells, NK cells, and γδ T cells. Signature gene sets from the human Haemopedia data were assessed for relative enrichment in genes expressed in pig cells and integration of pig scRNA-seq with a public human scRNA-seq dataset provided further validation for similarity between human and pig data. The sorted porcine bulk RNAseq dataset informed classification of scRNA-seq PBMC populations; specifically, an integration of the datasets showed that the pig bulk RNAseq data helped define the CD4CD8 double-positive T cell populations in the scRNA-seq data. Overall, the data provides deep and well-validated transcriptomic data from sorted PBMC populations and the first single-cell transcriptomic data for porcine PBMCs. This resource will be invaluable for annotation of pig genes controlling immunogenetic traits as part of the porcine Functional Annotation of Animal Genomes (FAANG) project, as well as further study of, and development of new reagents for, porcine immunology.
