## Supplementary material for "Reference transcriptomes of porcine peripheral immune cells created through bulk and single-cell RNA sequencing": SuppFile12

### Sheet: AUC_average
Supplementary File 12. Average of AUC scores across porcine scRNA-seq CD4 T cell clusters (y-axis) for porcine bulk RNA-seq CD4T or CD4CD8T gene sets (x-axis).
Cluster	CD4CD8T	CD4T
0	0.00381236	0.00773975
3	0.0183452	0.000619352
4	0.0317043	0.000600796
28	0.0280663	0.000263802

### Sheet: AUC_SD
Supplementary File 12. Standard deviations of AUC scores across porcine scRNA-seq CD4 T cell clusters (y-axis) for porcine bulk RNA-seq CD4T or CD4CD8T gene sets (x-axis).
Cluster	CD4CD8T	CD4T
0	0.0105889	0.0193519
3	0.0231402	0.00456758
4	0.0346896	0.00465475
28	0.0377928	0.00306324

### Sheet: AUC_scaled_average
Supplementary File 12. Average of scaled AUC scores across porcine scRNA-seq CD4 T cell clusters (y-axis) for porcine bulk RNA-seq CD4T or CD4CD8T gene sets (x-axis).
Cluster	CD4CD8T	CD4T
0	-0.483701	0.340278
3	0.0465804	-0.208605
4	0.534033	-0.210036
28	0.401288	-0.236013

### Sheet: AUC_scaled_SD
Supplementary File 12. Standard deviations of scaled AUC scores across porcine scRNA-seq CD4 T cell clusters (y-axis) for porcine bulk RNA-seq CD4T or CD4CD8T gene sets (x-axis).
Cluster	CD4CD8T	CD4T
0	0.386372	1.49176
3	0.844351	0.352097
4	1.26577	0.358816
28	1.379	0.236133
