## Supplementary material for "Reference transcriptomes of porcine peripheral immune cells created through bulk and single-cell RNA sequencing": SuppFile10

### Sheet: MappingScores
Supplementary File 10. Integration of porcine and human scRNA-seq datasets to further annotate porcine cells. Mapping scores calculated to determine how well porcine cells were represented by the human dataset. Shown below are the average mapping scores (0-1) and frequency (proportion) of each porcine cluster for each predicted human cell type label. Score = Mapping Score, PigID = Porcine scRNA-s…
Score	PigID	HumanID	Freq
0	0	ASDC	0
0	1	ASDC	0
0	2	ASDC	0
0	3	ASDC	0
0	4	ASDC	0
0	5	ASDC	0
0	6	ASDC	0
0	7	ASDC	0
0.753803	8	ASDC	0.000896861
0	9	ASDC	0
0	10	ASDC	0
0	11	ASDC	0
0	12	ASDC	0
0	13	ASDC	0
0	14	ASDC	0
0	15	ASDC	0
0	16	ASDC	0
0	17	ASDC	0
0	18	ASDC	0
0	19	ASDC	0
0	20	ASDC	0
0	21	ASDC	0
0	22	ASDC	0
0	23	ASDC	0
0	24	ASDC	0
0	25	ASDC	0
0	26	ASDC	0
0	27	ASDC	0
0	28	ASDC	0
0	29	ASDC	0
0	30	ASDC	0
0	31	ASDC	0
0.98794	32	ASDC	0.00490196
0	33	ASDC	0
0	34	ASDC	0
0	35	ASDC	0
0	0	B intermediate	0
0.600292	1	B intermediate	0.000577034
0.837418	2	B intermediate	0.717839
0	3	B intermediate	0
0.822413	4	B intermediate	0.00217865
0.765095	5	B intermediate	0.00299177
0.587743	6	B intermediate	0.00166113
0.844059	7	B intermediate	0.269731
0.846571	8	B intermediate	0.653812
0	9	B intermediate	0
0.865517	10	B intermediate	0.463636
0.859398	11	B intermediate	0.604145
0	12	B intermediate	0
0	13	B intermediate	0
0	14	B intermediate	0
0.857899	15	B intermediate	0.485126
0.820903	16	B intermediate	0.220641
0.605252	17	B intermediate	0.00128535
0	18	B intermediate	0
0	19	B intermediate	0
0	20	B intermediate	0
0	21	B intermediate	0
0	22	B intermediate	0
0.849351	23	B intermediate	0.256623
0	24	B intermediate	0
0	25	B intermediate	0
0.860917	26	B intermediate	0.501901
0	27	B intermediate	0
0	28	B intermediate	0
0.8706	29	B intermediate	0.00285714
0	30	B intermediate	0
0.600816	31	B intermediate	0.00369004
0.832534	32	B intermediate	0.00490196
0	33	B intermediate	0
0.692335	34	B intermediate	0.047619
0.776365	35	B intermediate	0.140351
0	0	B memory	0
0.68281	1	B memory	0.000577034
0.800451	2	B memory	0.150675
0	3	B memory	0
0.917643	4	B memory	0.000726216
0.864814	5	B memory	0.00224383
0.672749	6	B memory	0.000830565
0.81561	7	B memory	0.145707
0.814822	8	B memory	0.246637
0	9	B memory	0
0.837503	10	B memory	0.337374
0.828781	11	B memory	0.201036
0	12	B memory	0
0	13	B memory	0
0.79429	14	B memory	0.00566893
0.828998	15	B memory	0.212815
0.798434	16	B memory	0.499407
0	17	B memory	0
0.718774	18	B memory	0.0027027
0	19	B memory	0
0	20	B memory	0
0	21	B memory	0
0	22	B memory	0
0.836179	23	B memory	0.110927
0	24	B memory	0
0	25	B memory	0
0.849521	26	B memory	0.169202
0	27	B memory	0
0	28	B memory	0
0	29	B memory	0
0	30	B memory	0
0	31	B memory	0
0	32	B memory	0
0.745423	33	B memory	0.102941
0.740238	34	B memory	0.0555556
0.681609	35	B memory	0.0263158
0	0	B naive	0
0.735658	1	B naive	0.00115407
0.808018	2	B naive	0.127221
0.749203	3	B naive	0.000718391
0	4	B naive	0
0.670827	5	B naive	0.000747943
0.743368	6	B naive	0.00249169
0.848047	7	B naive	0.58196
0.820088	8	B naive	0.0941704
0	9	B naive	0
0.854346	10	B naive	0.194949
0.84592	11	B naive	0.192746
0	12	B naive	0
0	13	B naive	0
0.883793	14	B naive	0.00226757
0.855808	15	B naive	0.302059
0.827582	16	B naive	0.161329
0.771316	17	B naive	0.00128535
0	18	B naive	0
0	19	B naive	0
0	20	B naive	0
0	21	B naive	0
0	22	B naive	0
0.859596	23	B naive	0.625828
0.680512	24	B naive	0.00181818
0	25	B naive	0
0.855649	26	B naive	0.326996
0	27	B naive	0
0	28	B naive	0
0	29	B naive	0
0	30	B naive	0
0	31	B naive	0
0	32	B naive	0
0.785678	33	B naive	0.186275
0.825406	34	B naive	0.00793651
0.745356	35	B naive	0.0438596
0	0	CD14 Mono	0
0	1	CD14 Mono	0
0.793898	2	CD14 Mono	0.00142146
0.744844	3	CD14 Mono	0.00215517
0.779838	4	CD14 Mono	0.00653595
0	5	CD14 Mono	0
0.719996	6	CD14 Mono	0.000830565
0	7	CD14 Mono	0
0.750193	8	CD14 Mono	0.00179372
0	9	CD14 Mono	0
0.732612	10	CD14 Mono	0.0010101
0	11	CD14 Mono	0
0	12	CD14 Mono	0
0.944164	13	CD14 Mono	0.994624
0	14	CD14 Mono	0
0	15	CD14 Mono	0
0.802544	16	CD14 Mono	0.00118624
0.536466	17	CD14 Mono	0.00128535
0	18	CD14 Mono	0
0.930922	19	CD14 Mono	0.991429
0.927073	20	CD14 Mono	0.981162
0.733082	21	CD14 Mono	0.0015949
0	22	CD14 Mono	0
0	23	CD14 Mono	0
0	24	CD14 Mono	0
0.907786	25	CD14 Mono	0.992467
0	26	CD14 Mono	0
0.9486	27	CD14 Mono	1
0.84481	28	CD14 Mono	0.00277778
0	29	CD14 Mono	0
0.884361	30	CD14 Mono	0.316109
0	31	CD14 Mono	0
0.924511	32	CD14 Mono	0.0147059
0	33	CD14 Mono	0
0.731153	34	CD14 Mono	0.301587
0	35	CD14 Mono	0
0	0	CD16 Mono	0
0.92634	1	CD16 Mono	0.000577034
0	2	CD16 Mono	0
0	3	CD16 Mono	0
0	4	CD16 Mono	0
0	5	CD16 Mono	0
0	6	CD16 Mono	0
0	7	CD16 Mono	0
0	8	CD16 Mono	0
0	9	CD16 Mono	0
0	10	CD16 Mono	0
0	11	CD16 Mono	0
0	12	CD16 Mono	0
0.948185	13	CD16 Mono	0.00537634
0.706362	14	CD16 Mono	0.00113379
0	15	CD16 Mono	0
0.727744	16	CD16 Mono	0.00118624
0.630781	17	CD16 Mono	0.00128535
0	18	CD16 Mono	0
0.924331	19	CD16 Mono	0.00714286
0.983187	20	CD16 Mono	0.0188383
0	21	CD16 Mono	0
0	22	CD16 Mono	0
0	23	CD16 Mono	0
0	24	CD16 Mono	0
0.804119	25	CD16 Mono	0.00188324
0	26	CD16 Mono	0
0	27	CD16 Mono	0
0	28	CD16 Mono	0
0	29	CD16 Mono	0
0.979057	30	CD16 Mono	0.0121581
0	31	CD16 Mono	0
0	32	CD16 Mono	0
0	33	CD16 Mono	0
0.968546	34	CD16 Mono	0.015873
0	35	CD16 Mono	0
0	0	CD4 CTL	0
0.88611	1	CD4 CTL	0.00288517
0	2	CD4 CTL	0
0.882326	3	CD4 CTL	0.00431034
0.895842	4	CD4 CTL	0.016703
0.829717	5	CD4 CTL	0.00822737
0.665546	6	CD4 CTL	0.00166113
0	7	CD4 CTL	0
0	8	CD4 CTL	0
0.912557	9	CD4 CTL	0.0259865
0	10	CD4 CTL	0
0	11	CD4 CTL	0
0.911159	12	CD4 CTL	0.00106838
0	13	CD4 CTL	0
0	14	CD4 CTL	0
0	15	CD4 CTL	0
0	16	CD4 CTL	0
0.963161	17	CD4 CTL	0.00128535
0.809864	18	CD4 CTL	0.00135135
0	19	CD4 CTL	0
0	20	CD4 CTL	0
0.821394	21	CD4 CTL	0.0127592
0.909527	22	CD4 CTL	0.00485437
0	23	CD4 CTL	0
0	24	CD4 CTL	0
0	25	CD4 CTL	0
0	26	CD4 CTL	0
0	27	CD4 CTL	0
0	28	CD4 CTL	0
0	29	CD4 CTL	0
0	30	CD4 CTL	0
0	31	CD4 CTL	0
0	32	CD4 CTL	0
0	33	CD4 CTL	0
0	34	CD4 CTL	0
0	35	CD4 CTL	0
0.891377	0	CD4 Naive	0.730159
0	1	CD4 Naive	0
0	2	CD4 Naive	0
0.863483	3	CD4 Naive	0.180316
0.843614	4	CD4 Naive	0.0348584
0.933127	5	CD4 Naive	0.000747943
0.71442	6	CD4 Naive	0.0490033
0.638341	7	CD4 Naive	0.000867303
0	8	CD4 Naive	0
0.788473	9	CD4 Naive	0.00288739
0	10	CD4 Naive	0
0	11	CD4 Naive	0
0.871208	12	CD4 Naive	0.41453
0	13	CD4 Naive	0
0.949526	14	CD4 Naive	0.00113379
0	15	CD4 Naive	0
0	16	CD4 Naive	0
0.743043	17	CD4 Naive	0.00128535
0	18	CD4 Naive	0
0	19	CD4 Naive	0
0	20	CD4 Naive	0
0.805044	21	CD4 Naive	0.00478469
0.845934	22	CD4 Naive	0.210356
0	23	CD4 Naive	0
0.804304	24	CD4 Naive	0.141818
0	25	CD4 Naive	0
0	26	CD4 Naive	0
0	27	CD4 Naive	0
0.893483	28	CD4 Naive	0.00555556
0	29	CD4 Naive	0
0	30	CD4 Naive	0
0.657225	31	CD4 Naive	0.00369004
0	32	CD4 Naive	0
0	33	CD4 Naive	0
0.846601	34	CD4 Naive	0.0555556
0.856827	35	CD4 Naive	0.0350877
0	0	CD4 Proliferating	0
0	1	CD4 Proliferating	0
0	2	CD4 Proliferating	0
0	3	CD4 Proliferating	0
0	4	CD4 Proliferating	0
0	5	CD4 Proliferating	0
0	6	CD4 Proliferating	0
0	7	CD4 Proliferating	0
0.809889	8	CD4 Proliferating	0.000896861
0	9	CD4 Proliferating	0
0	10	CD4 Proliferating	0
0	11	CD4 Proliferating	0
0	12	CD4 Proliferating	0
0	13	CD4 Proliferating	0
0.962095	14	CD4 Proliferating	0.343537
0	15	CD4 Proliferating	0
0.891104	16	CD4 Proliferating	0.00237248
0	17	CD4 Proliferating	0
0.928841	18	CD4 Proliferating	0.0256757
0.775444	19	CD4 Proliferating	0.00142857
0	20	CD4 Proliferating	0
0	21	CD4 Proliferating	0
0.868806	22	CD4 Proliferating	0.00323625
0	23	CD4 Proliferating	0
0	24	CD4 Proliferating	0
0	25	CD4 Proliferating	0
0	26	CD4 Proliferating	0
0	27	CD4 Proliferating	0
0.920558	28	CD4 Proliferating	0.480556
0	29	CD4 Proliferating	0
0	30	CD4 Proliferating	0
0	31	CD4 Proliferating	0
0.95762	32	CD4 Proliferating	0.00490196
0.952125	33	CD4 Proliferating	0.181373
0	34	CD4 Proliferating	0
0	35	CD4 Proliferating	0
0.878134	0	CD4 TCM	0.145417
0.890468	1	CD4 TCM	0.00115407
0.596794	2	CD4 TCM	0.000710732
0.889946	3	CD4 TCM	0.688218
0.883154	4	CD4 TCM	0.662309
0.759213	5	CD4 TCM	0.000747943
0.73848	6	CD4 TCM	0.202658
0.722961	7	CD4 TCM	0.000867303
0	8	CD4 TCM	0
0.846184	9	CD4 TCM	0.012512
0	10	CD4 TCM	0
0	11	CD4 TCM	0
0.844899	12	CD4 TCM	0.0416667
0	13	CD4 TCM	0
0.868107	14	CD4 TCM	0.00566893
0	15	CD4 TCM	0
0.59673	16	CD4 TCM	0.00118624
0.853917	17	CD4 TCM	0.0179949
0.796226	18	CD4 TCM	0.00135135
0	19	CD4 TCM	0
0	20	CD4 TCM	0
0.774348	21	CD4 TCM	0.408293
0.84568	22	CD4 TCM	0.156958
0.563309	23	CD4 TCM	0.00165563
0.796764	24	CD4 TCM	0.0290909
0	25	CD4 TCM	0
0	26	CD4 TCM	0
0	27	CD4 TCM	0
0.848779	28	CD4 TCM	0.222222
0	29	CD4 TCM	0
0	30	CD4 TCM	0
0.755825	31	CD4 TCM	0.0110701
0	32	CD4 TCM	0
0	33	CD4 TCM	0
0.878424	34	CD4 TCM	0.166667
0.859403	35	CD4 TCM	0.00877193
0.880588	0	CD4 TEM	0.00921659
0	1	CD4 TEM	0
0	2	CD4 TEM	0
0.90882	3	CD4 TEM	0.029454
0.907184	4	CD4 TEM	0.0261438
0	5	CD4 TEM	0
0.699003	6	CD4 TEM	0.000830565
0	7	CD4 TEM	0
0	8	CD4 TEM	0
0.924547	9	CD4 TEM	0.00384986
0	10	CD4 TEM	0
0	11	CD4 TEM	0
0.904503	12	CD4 TEM	0.0117521
0	13	CD4 TEM	0
0	14	CD4 TEM	0
0	15	CD4 TEM	0
0	16	CD4 TEM	0
0.874183	17	CD4 TEM	0.00257069
0.665836	18	CD4 TEM	0.0027027
0	19	CD4 TEM	0
0	20	CD4 TEM	0
0.843552	21	CD4 TEM	0.0015949
0.884827	22	CD4 TEM	0.0210356
0	23	CD4 TEM	0
0.860544	24	CD4 TEM	0.00545455
0	25	CD4 TEM	0
0	26	CD4 TEM	0
0	27	CD4 TEM	0
0.816181	28	CD4 TEM	0.00833333
0	29	CD4 TEM	0
0	30	CD4 TEM	0
0	31	CD4 TEM	0
0	32	CD4 TEM	0
0	33	CD4 TEM	0
0.894952	34	CD4 TEM	0.015873
0	35	CD4 TEM	0
0.895513	0	CD8 Naive	0.0558116
0	1	CD8 Naive	0
0	2	CD8 Naive	0
0.851603	3	CD8 Naive	0.0136494
0.862272	4	CD8 Naive	0.0087146
0.775953	5	CD8 Naive	0.000747943
0.694717	6	CD8 Naive	0.00830565
0	7	CD8 Naive	0
0	8	CD8 Naive	0
0.88992	9	CD8 Naive	0.000962464
0	10	CD8 Naive	0
0	11	CD8 Naive	0
0.895865	12	CD8 Naive	0.310897
0	13	CD8 Naive	0
0	14	CD8 Naive	0
0	15	CD8 Naive	0
0	16	CD8 Naive	0
0.741925	17	CD8 Naive	0.00257069
0	18	CD8 Naive	0
0	19	CD8 Naive	0
0	20	CD8 Naive	0
0	21	CD8 Naive	0
0.848629	22	CD8 Naive	0.0970874
0.604817	23	CD8 Naive	0.00165563
0.806481	24	CD8 Naive	0.0254545
0	25	CD8 Naive	0
0	26	CD8 Naive	0
0	27	CD8 Naive	0
0.814692	28	CD8 Naive	0.00555556
0	29	CD8 Naive	0
0	30	CD8 Naive	0
0	31	CD8 Naive	0
0	32	CD8 Naive	0
0	33	CD8 Naive	0
0	34	CD8 Naive	0
0.80739	35	CD8 Naive	0.00877193
0	0	CD8 Proliferating	0
0	1	CD8 Proliferating	0
0	2	CD8 Proliferating	0
0	3	CD8 Proliferating	0
0.873617	4	CD8 Proliferating	0.000726216
0.829561	5	CD8 Proliferating	0.00224383
0	6	CD8 Proliferating	0
0	7	CD8 Proliferating	0
0	8	CD8 Proliferating	0
0.86034	9	CD8 Proliferating	0.00481232
0	10	CD8 Proliferating	0
0	11	CD8 Proliferating	0
0	12	CD8 Proliferating	0
0	13	CD8 Proliferating	0
0.876893	14	CD8 Proliferating	0.331066
0	15	CD8 Proliferating	0
0.731034	16	CD8 Proliferating	0.00118624
0	17	CD8 Proliferating	0
0.888901	18	CD8 Proliferating	0.344595
0	19	CD8 Proliferating	0
0	20	CD8 Proliferating	0
0.829291	21	CD8 Proliferating	0.00318979
0.817439	22	CD8 Proliferating	0.00485437
0	23	CD8 Proliferating	0
0.824575	24	CD8 Proliferating	0.00181818
0	25	CD8 Proliferating	0
0	26	CD8 Proliferating	0
0	27	CD8 Proliferating	0
0.881805	28	CD8 Proliferating	0.166667
0	29	CD8 Proliferating	0
0	30	CD8 Proliferating	0
0	31	CD8 Proliferating	0
0	32	CD8 Proliferating	0
0	33	CD8 Proliferating	0
0	34	CD8 Proliferating	0
0	35	CD8 Proliferating	0
0.88168	0	CD8 TCM	0.00972862
0	1	CD8 TCM	0
0	2	CD8 TCM	0
0.875568	3	CD8 TCM	0.0150862
0.842905	4	CD8 TCM	0.00798838
0	5	CD8 TCM	0
0.698069	6	CD8 TCM	0.00332226
0	7	CD8 TCM	0
0	8	CD8 TCM	0
0.902286	9	CD8 TCM	0.00288739
0	10	CD8 TCM	0
0	11	CD8 TCM	0
0.90648	12	CD8 TCM	0.0352564
0	13	CD8 TCM	0
0	14	CD8 TCM	0
0	15	CD8 TCM	0
0	16	CD8 TCM	0
0.892882	17	CD8 TCM	0.00899743
0	18	CD8 TCM	0
0	19	CD8 TCM	0
0	20	CD8 TCM	0
0.784359	21	CD8 TCM	0.00956938
0.889407	22	CD8 TCM	0.0226537
0	23	CD8 TCM	0
0.933337	24	CD8 TCM	0.00181818
0	25	CD8 TCM	0
0	26	CD8 TCM	0
0	27	CD8 TCM	0
0	28	CD8 TCM	0
0	29	CD8 TCM	0
0	30	CD8 TCM	0
0	31	CD8 TCM	0
0	32	CD8 TCM	0
0	33	CD8 TCM	0
0	34	CD8 TCM	0
0.93105	35	CD8 TCM	0.00877193
0.879127	0	CD8 TEM	0.0230415
0.85555	1	CD8 TEM	0.368725
0	2	CD8 TEM	0
0.856713	3	CD8 TEM	0.0229885
0.857486	4	CD8 TEM	0.148874
0.869356	5	CD8 TEM	0.664921
0.792063	6	CD8 TEM	0.0822259
0	7	CD8 TEM	0
0	8	CD8 TEM	0
0.884391	9	CD8 TEM	0.900866
0	10	CD8 TEM	0
0	11	CD8 TEM	0
0.902412	12	CD8 TEM	0.162393
0	13	CD8 TEM	0
0.770273	14	CD8 TEM	0.00793651
0	15	CD8 TEM	0
0	16	CD8 TEM	0
0.855232	17	CD8 TEM	0.592545
0.819011	18	CD8 TEM	0.277027
0	19	CD8 TEM	0
0	20	CD8 TEM	0
0.770136	21	CD8 TEM	0.062201
0.890602	22	CD8 TEM	0.333333
0	23	CD8 TEM	0
0.874678	24	CD8 TEM	0.198182
0	25	CD8 TEM	0
0	26	CD8 TEM	0
0	27	CD8 TEM	0
0.868759	28	CD8 TEM	0.0361111
0	29	CD8 TEM	0
0	30	CD8 TEM	0
0.883953	31	CD8 TEM	0.424354
0	32	CD8 TEM	0
0	33	CD8 TEM	0
0.713911	34	CD8 TEM	0.166667
0.821464	35	CD8 TEM	0.0438596
0	0	cDC1	0
0	1	cDC1	0
0	2	cDC1	0
0	3	cDC1	0
0	4	cDC1	0
0	5	cDC1	0
0	6	cDC1	0
0	7	cDC1	0
0	8	cDC1	0
0	9	cDC1	0
0	10	cDC1	0
0	11	cDC1	0
0	12	cDC1	0
0	13	cDC1	0
0	14	cDC1	0
0	15	cDC1	0
0	16	cDC1	0
0	17	cDC1	0
0	18	cDC1	0
0	19	cDC1	0
0	20	cDC1	0
0	21	cDC1	0
0	22	cDC1	0
0	23	cDC1	0
0	24	cDC1	0
0	25	cDC1	0
0	26	cDC1	0
0	27	cDC1	0
0	28	cDC1	0
0	29	cDC1	0
0.990067	30	cDC1	0.0273556
0	31	cDC1	0
0	32	cDC1	0
0	33	cDC1	0
0	34	cDC1	0
0	35	cDC1	0
0	0	cDC2	0
0	1	cDC2	0
0	2	cDC2	0
0	3	cDC2	0
0	4	cDC2	0
0	5	cDC2	0
0.610202	6	cDC2	0.00664452
0.646011	7	cDC2	0.000867303
0.76089	8	cDC2	0.000896861
0	9	cDC2	0
0	10	cDC2	0
0	11	cDC2	0
0	12	cDC2	0
0	13	cDC2	0
0.957837	14	cDC2	0.00226757
0	15	cDC2	0
0.542795	16	cDC2	0.00355872
0	17	cDC2	0
0.640603	18	cDC2	0.00135135
0	19	cDC2	0
0	20	cDC2	0
0.634491	21	cDC2	0.0127592
0	22	cDC2	0
0.732762	23	cDC2	0.00165563
0.789468	24	cDC2	0.00181818
0.853172	25	cDC2	0.00564972
0	26	cDC2	0
0	27	cDC2	0
0	28	cDC2	0
0	29	cDC2	0
0.931718	30	cDC2	0.638298
0	31	cDC2	0
0.857004	32	cDC2	0.00980392
0.649148	33	cDC2	0.00490196
0.653365	34	cDC2	0.031746
0.681364	35	cDC2	0.0175439
0.901443	0	dnT	0.0015361
0	1	dnT	0
0	2	dnT	0
0	3	dnT	0
0.919502	4	dnT	0.0087146
0	5	dnT	0
0	6	dnT	0
0	7	dnT	0
0	8	dnT	0
0	9	dnT	0
0	10	dnT	0
0	11	dnT	0
0.944519	12	dnT	0.00320513
0	13	dnT	0
0	14	dnT	0
0	15	dnT	0
0	16	dnT	0
0	17	dnT	0
0	18	dnT	0
0	19	dnT	0
0	20	dnT	0
0.641319	21	dnT	0.0015949
0.903921	22	dnT	0.00809061
0	23	dnT	0
0.870564	24	dnT	0.00909091
0	25	dnT	0
0	26	dnT	0
0	27	dnT	0
0.935072	28	dnT	0.00555556
0	29	dnT	0
0	30	dnT	0
0	31	dnT	0
0	32	dnT	0
0	33	dnT	0
0	34	dnT	0
0	35	dnT	0
0	0	Doublet	0
0.888093	1	Doublet	0.000577034
0	2	Doublet	0
0	3	Doublet	0
0	4	Doublet	0
0	5	Doublet	0
0	6	Doublet	0
0	7	Doublet	0
0	8	Doublet	0
0	9	Doublet	0
0	10	Doublet	0
0.738797	11	Doublet	0.00103627
0	12	Doublet	0
0	13	Doublet	0
0	14	Doublet	0
0	15	Doublet	0
0	16	Doublet	0
0	17	Doublet	0
0	18	Doublet	0
0	19	Doublet	0
0	20	Doublet	0
0	21	Doublet	0
0	22	Doublet	0
0	23	Doublet	0
0	24	Doublet	0
0	25	Doublet	0
0	26	Doublet	0
0	27	Doublet	0
0	28	Doublet	0
0	29	Doublet	0
0	30	Doublet	0
0	31	Doublet	0
0	32	Doublet	0
0	33	Doublet	0
0	34	Doublet	0
0.873115	35	Doublet	0.00877193
0.746069	0	Eryth	0.000512033
0.935613	1	Eryth	0.000577034
0.528014	2	Eryth	0.00142146
0.916947	3	Eryth	0.000718391
0	4	Eryth	0
0.961682	5	Eryth	0.000747943
0.805461	6	Eryth	0.00830565
0	7	Eryth	0
0.994424	8	Eryth	0.000896861
0	9	Eryth	0
0.873404	10	Eryth	0.0010101
0	11	Eryth	0
0.986511	12	Eryth	0.00213675
0	13	Eryth	0
0	14	Eryth	0
0	15	Eryth	0
0.868046	16	Eryth	0.00118624
0.954889	17	Eryth	0.00257069
0.894188	18	Eryth	0.00135135
0	19	Eryth	0
0	20	Eryth	0
0.751996	21	Eryth	0.0015949
0.978109	22	Eryth	0.00323625
0	23	Eryth	0
0.831307	24	Eryth	0.00181818
0	25	Eryth	0
0	26	Eryth	0
0	27	Eryth	0
0	28	Eryth	0
0	29	Eryth	0
0	30	Eryth	0
0	31	Eryth	0
0	32	Eryth	0
0	33	Eryth	0
0	34	Eryth	0
0.897408	35	Eryth	0.464912
0.884198	0	gdT	0.00665643
0.88999	1	gdT	0.0282747
0	2	gdT	0
0.866387	3	gdT	0.00359195
0.866052	4	gdT	0.00580973
0.91494	5	gdT	0.0411369
0.784497	6	gdT	0.287375
0	7	gdT	0
0	8	gdT	0
0.929676	9	gdT	0.00384986
0	10	gdT	0
0	11	gdT	0
0.887264	12	gdT	0.00854701
0	13	gdT	0
0.768515	14	gdT	0.00340136
0	15	gdT	0
0	16	gdT	0
0.889733	17	gdT	0.0488432
0.833237	18	gdT	0.0135135
0	19	gdT	0
0	20	gdT	0
0.766958	21	gdT	0.15311
0.826139	22	gdT	0.00809061
0	23	gdT	0
0.861054	24	gdT	0.512727
0	25	gdT	0
0	26	gdT	0
0	27	gdT	0
0	28	gdT	0
0	29	gdT	0
0	30	gdT	0
0.884112	31	gdT	0.280443
0	32	gdT	0
0	33	gdT	0
0	34	gdT	0
0.778127	35	gdT	0.0175439
0.709796	0	HSPC	0.000512033
0	1	HSPC	0
0	2	HSPC	0
0	3	HSPC	0
0	4	HSPC	0
0	5	HSPC	0
0.801566	6	HSPC	0.00498339
0	7	HSPC	0
0	8	HSPC	0
0	9	HSPC	0
0	10	HSPC	0
0	11	HSPC	0
0.896521	12	HSPC	0.00106838
0	13	HSPC	0
0.895505	14	HSPC	0.0147392
0	15	HSPC	0
0.768811	16	HSPC	0.00237248
0	17	HSPC	0
0	18	HSPC	0
0	19	HSPC	0
0	20	HSPC	0
0.455517	21	HSPC	0.00637959
0.776984	22	HSPC	0.00161812
0	23	HSPC	0
0.842448	24	HSPC	0.00545455
0	25	HSPC	0
0	26	HSPC	0
0	27	HSPC	0
0	28	HSPC	0
0	29	HSPC	0
0	30	HSPC	0
0	31	HSPC	0
0	32	HSPC	0
0	33	HSPC	0
0	34	HSPC	0
0.924022	35	HSPC	0.114035
0	0	ILC	0
0	1	ILC	0
0	2	ILC	0
0.880265	3	ILC	0.00215517
0.813479	4	ILC	0.00653595
0	5	ILC	0
0.818336	6	ILC	0.307309
0	7	ILC	0
0	8	ILC	0
0	9	ILC	0
0	10	ILC	0
0	11	ILC	0
0	12	ILC	0
0	13	ILC	0
0	14	ILC	0
0	15	ILC	0
0	16	ILC	0
0.896911	17	ILC	0.00385604
0	18	ILC	0
0	19	ILC	0
0	20	ILC	0
0.826695	21	ILC	0.295056
0.735017	22	ILC	0.00161812
0	23	ILC	0
0.826365	24	ILC	0.0218182
0	25	ILC	0
0	26	ILC	0
0	27	ILC	0
0	28	ILC	0
0	29	ILC	0
0	30	ILC	0
0	31	ILC	0
0	32	ILC	0
0	33	ILC	0
0	34	ILC	0
0	35	ILC	0
0.640028	0	MAIT	0.000512033
0.791271	1	MAIT	0.0034622
0	2	MAIT	0
0.822541	3	MAIT	0.000718391
0.810791	4	MAIT	0.00217865
0.906879	5	MAIT	0.00448766
0	6	MAIT	0
0	7	MAIT	0
0	8	MAIT	0
0.937868	9	MAIT	0.00481232
0	10	MAIT	0
0	11	MAIT	0
0.941064	12	MAIT	0.00213675
0	13	MAIT	0
0	14	MAIT	0
0	15	MAIT	0
0	16	MAIT	0
0.934549	17	MAIT	0.0359897
0	18	MAIT	0
0	19	MAIT	0
0	20	MAIT	0
0.750195	21	MAIT	0.00318979
0.852661	22	MAIT	0.00809061
0	23	MAIT	0
0	24	MAIT	0
0	25	MAIT	0
0	26	MAIT	0
0	27	MAIT	0
0.859073	28	MAIT	0.00277778
0	29	MAIT	0
0	30	MAIT	0
0	31	MAIT	0
0	32	MAIT	0
0	33	MAIT	0
0	34	MAIT	0
0	35	MAIT	0
0	0	NK	0
0.875953	1	NK	0.575303
0	2	NK	0
0.832297	3	NK	0.00143678
0.877796	4	NK	0.000726216
0.881295	5	NK	0.262528
0.707694	6	NK	0.0141196
0	7	NK	0
0	8	NK	0
0.859667	9	NK	0.00288739
0	10	NK	0
0	11	NK	0
0.850464	12	NK	0.00213675
0	13	NK	0
0	14	NK	0
0	15	NK	0
0	16	NK	0
0.902533	17	NK	0.255784
0.864267	18	NK	0.0189189
0	19	NK	0
0	20	NK	0
0.815199	21	NK	0.00956938
0.793901	22	NK	0.00647249
0	23	NK	0
0.763142	24	NK	0.0290909
0	25	NK	0
0	26	NK	0
0	27	NK	0
0	28	NK	0
0	29	NK	0
0	30	NK	0
0.884512	31	NK	0.276753
0	32	NK	0
0	33	NK	0
0.625828	34	NK	0.0238095
0.815061	35	NK	0.0526316
0	0	NK Proliferating	0
0.966791	1	NK Proliferating	0.00403924
0	2	NK Proliferating	0
0	3	NK Proliferating	0
0	4	NK Proliferating	0
0	5	NK Proliferating	0
0	6	NK Proliferating	0
0	7	NK Proliferating	0
0	8	NK Proliferating	0
0	9	NK Proliferating	0
0	10	NK Proliferating	0
0	11	NK Proliferating	0
0	12	NK Proliferating	0
0	13	NK Proliferating	0
0.962641	14	NK Proliferating	0.244898
0	15	NK Proliferating	0
0	16	NK Proliferating	0
0.925045	17	NK Proliferating	0.00128535
0.9494	18	NK Proliferating	0.308108
0	19	NK Proliferating	0
0	20	NK Proliferating	0
0.779051	21	NK Proliferating	0.0015949
0.814658	22	NK Proliferating	0.00161812
0	23	NK Proliferating	0
0	24	NK Proliferating	0
0	25	NK Proliferating	0
0	26	NK Proliferating	0
0	27	NK Proliferating	0
0.940485	28	NK Proliferating	0.0333333
0	29	NK Proliferating	0
0	30	NK Proliferating	0
0	31	NK Proliferating	0
0	32	NK Proliferating	0
0	33	NK Proliferating	0
0.779449	34	NK Proliferating	0.031746
0	35	NK Proliferating	0
0.810003	0	NK_CD56bright	0.000512033
0	1	NK_CD56bright	0
0	2	NK_CD56bright	0
0.838254	3	NK_CD56bright	0.000718391
0	4	NK_CD56bright	0
0.723323	5	NK_CD56bright	0.000747943
0.87384	6	NK_CD56bright	0.00664452
0	7	NK_CD56bright	0
0	8	NK_CD56bright	0
0	9	NK_CD56bright	0
0	10	NK_CD56bright	0
0	11	NK_CD56bright	0
0	12	NK_CD56bright	0
0	13	NK_CD56bright	0
0.859173	14	NK_CD56bright	0.00113379
0	15	NK_CD56bright	0
0	16	NK_CD56bright	0
0.897109	17	NK_CD56bright	0.00771208
0	18	NK_CD56bright	0
0	19	NK_CD56bright	0
0	20	NK_CD56bright	0
0	21	NK_CD56bright	0
0.82857	22	NK_CD56bright	0.00161812
0	23	NK_CD56bright	0
0.816701	24	NK_CD56bright	0.00363636
0	25	NK_CD56bright	0
0	26	NK_CD56bright	0
0	27	NK_CD56bright	0
0	28	NK_CD56bright	0
0	29	NK_CD56bright	0
0	30	NK_CD56bright	0
0	31	NK_CD56bright	0
0	32	NK_CD56bright	0
0	33	NK_CD56bright	0
0	34	NK_CD56bright	0
0	35	NK_CD56bright	0
0	0	pDC	0
0	1	pDC	0
0.853053	2	pDC	0.000710732
0	3	pDC	0
0	4	pDC	0
0	5	pDC	0
0	6	pDC	0
0	7	pDC	0
0	8	pDC	0
0	9	pDC	0
0	10	pDC	0
0	11	pDC	0
0	12	pDC	0
0	13	pDC	0
0	14	pDC	0
0	15	pDC	0
0	16	pDC	0
0	17	pDC	0
0	18	pDC	0
0	19	pDC	0
0	20	pDC	0
0	21	pDC	0
0	22	pDC	0
0	23	pDC	0
0	24	pDC	0
0	25	pDC	0
0	26	pDC	0
0	27	pDC	0
0	28	pDC	0
0	29	pDC	0
0.932636	30	pDC	0.00607903
0	31	pDC	0
0.973072	32	pDC	0.960784
0	33	pDC	0
0	34	pDC	0
0	35	pDC	0
0	0	Plasmablast	0
0	1	Plasmablast	0
0	2	Plasmablast	0
0	3	Plasmablast	0
0	4	Plasmablast	0
0	5	Plasmablast	0
0	6	Plasmablast	0
0	7	Plasmablast	0
0	8	Plasmablast	0
0	9	Plasmablast	0
0.884024	10	Plasmablast	0.0020202
0.932452	11	Plasmablast	0.00103627
0	12	Plasmablast	0
0	13	Plasmablast	0
0.968916	14	Plasmablast	0.031746
0	15	Plasmablast	0
0.901761	16	Plasmablast	0.104389
0	17	Plasmablast	0
0	18	Plasmablast	0
0	19	Plasmablast	0
0	20	Plasmablast	0
0	21	Plasmablast	0
0	22	Plasmablast	0
0	23	Plasmablast	0
0	24	Plasmablast	0
0	25	Plasmablast	0
0.913675	26	Plasmablast	0.00190114
0	27	Plasmablast	0
0	28	Plasmablast	0
0.986553	29	Plasmablast	0.997143
0	30	Plasmablast	0
0	31	Plasmablast	0
0	32	Plasmablast	0
0.86205	33	Plasmablast	0.52451
0	34	Plasmablast	0
0	35	Plasmablast	0
0.948648	0	Platelet	0.00563236
0.935089	1	Platelet	0.0121177
0	2	Platelet	0
0.963709	3	Platelet	0.00431034
0.944624	4	Platelet	0.0137981
0.928574	5	Platelet	0.00673149
0.880871	6	Platelet	0.00913621
0	7	Platelet	0
0	8	Platelet	0
0.924176	9	Platelet	0.0327238
0	10	Platelet	0
0	11	Platelet	0
0.953353	12	Platelet	0.00320513
0	13	Platelet	0
0.96059	14	Platelet	0.00340136
0	15	Platelet	0
0	16	Platelet	0
0.952538	17	Platelet	0.0102828
0.878753	18	Platelet	0.00135135
0	19	Platelet	0
0	20	Platelet	0
0.951959	21	Platelet	0.00637959
0.974627	22	Platelet	0.0906149
0.985198	23	Platelet	0.00165563
0.746265	24	Platelet	0.00363636
0	25	Platelet	0
0	26	Platelet	0
0	27	Platelet	0
0.967634	28	Platelet	0.00833333
0	29	Platelet	0
0	30	Platelet	0
0	31	Platelet	0
0	32	Platelet	0
0	33	Platelet	0
0.926977	34	Platelet	0.0634921
0.781961	35	Platelet	0.00877193
0.906603	0	Treg	0.0107527
0	1	Treg	0
0	2	Treg	0
0.915516	3	Treg	0.029454
0.940369	4	Treg	0.0464779
0	5	Treg	0
0.669789	6	Treg	0.00166113
0	7	Treg	0
0	8	Treg	0
0.853344	9	Treg	0.000962464
0	10	Treg	0
0	11	Treg	0
0	12	Treg	0
0	13	Treg	0
0	14	Treg	0
0	15	Treg	0
0	16	Treg	0
0.808007	17	Treg	0.00128535
0	18	Treg	0
0	19	Treg	0
0	20	Treg	0
0.870143	21	Treg	0.00478469
0.910183	22	Treg	0.0145631
0	23	Treg	0
0.856062	24	Treg	0.00545455
0	25	Treg	0
0	26	Treg	0
0	27	Treg	0
0.929018	28	Treg	0.0222222
0	29	Treg	0
0	30	Treg	0
0	31	Treg	0
0	32	Treg	0
0	33	Treg	0
0.964411	34	Treg	0.015873
0	35	Treg	0

### Sheet: PredictionsScores
Supplementary File 10. Integration of porcine and human scRNA-seq datasets to further annotate porcine cells. Prediction scores were calculated using available level 2 cell types from the human reference dataset. Prediction scores provided a 0-1 value for an individual cell type prediction, based on how many nearby human cells shared the same cell type annotation that was predicted. Shown below a…
Score	PigID	HumanID	Freq
0	0	ASDC	0
0	1	ASDC	0
0	2	ASDC	0
0	3	ASDC	0
0	4	ASDC	0
0	5	ASDC	0
0	6	ASDC	0
0	7	ASDC	0
0.439469	8	ASDC	0.000896861
0	9	ASDC	0
0	10	ASDC	0
0	11	ASDC	0
0	12	ASDC	0
0	13	ASDC	0
0	14	ASDC	0
0	15	ASDC	0
0	16	ASDC	0
0	17	ASDC	0
0	18	ASDC	0
0	19	ASDC	0
0	20	ASDC	0
0	21	ASDC	0
0	22	ASDC	0
0	23	ASDC	0
0	24	ASDC	0
0	25	ASDC	0
0	26	ASDC	0
0	27	ASDC	0
0	28	ASDC	0
0	29	ASDC	0
0	30	ASDC	0
0	31	ASDC	0
0.483121	32	ASDC	0.00490196
0	33	ASDC	0
0	34	ASDC	0
0	35	ASDC	0
0	0	B intermediate	0
0.362244	1	B intermediate	0.000577034
0.633297	2	B intermediate	0.717839
0	3	B intermediate	0
0.375125	4	B intermediate	0.00217865
0.497427	5	B intermediate	0.00299177
0.370484	6	B intermediate	0.00166113
0.521152	7	B intermediate	0.269731
0.624474	8	B intermediate	0.653812
0	9	B intermediate	0
0.545661	10	B intermediate	0.463636
0.575944	11	B intermediate	0.604145
0	12	B intermediate	0
0	13	B intermediate	0
0	14	B intermediate	0
0.539403	15	B intermediate	0.485126
0.525401	16	B intermediate	0.220641
0.461186	17	B intermediate	0.00128535
0	18	B intermediate	0
0	19	B intermediate	0
0	20	B intermediate	0
0	21	B intermediate	0
0	22	B intermediate	0
0.530813	23	B intermediate	0.256623
0	24	B intermediate	0
0	25	B intermediate	0
0.544766	26	B intermediate	0.501901
0	27	B intermediate	0
0	28	B intermediate	0
0.471507	29	B intermediate	0.00285714
0	30	B intermediate	0
0.42386	31	B intermediate	0.00369004
0.412452	32	B intermediate	0.00490196
0	33	B intermediate	0
0.550893	34	B intermediate	0.047619
0.523082	35	B intermediate	0.140351
0	0	B memory	0
0.353722	1	B memory	0.000577034
0.546026	2	B memory	0.150675
0	3	B memory	0
0.3634	4	B memory	0.000726216
0.437095	5	B memory	0.00224383
0.50521	6	B memory	0.000830565
0.49959	7	B memory	0.145707
0.555046	8	B memory	0.246637
0	9	B memory	0
0.509229	10	B memory	0.337374
0.520116	11	B memory	0.201036
0	12	B memory	0
0	13	B memory	0
0.310149	14	B memory	0.00566893
0.49327	15	B memory	0.212815
0.555805	16	B memory	0.499407
0	17	B memory	0
0.31651	18	B memory	0.0027027
0	19	B memory	0
0	20	B memory	0
0	21	B memory	0
0	22	B memory	0
0.512881	23	B memory	0.110927
0	24	B memory	0
0	25	B memory	0
0.505065	26	B memory	0.169202
0	27	B memory	0
0	28	B memory	0
0	29	B memory	0
0	30	B memory	0
0	31	B memory	0
0	32	B memory	0
0.37553	33	B memory	0.102941
0.463758	34	B memory	0.0555556
0.525417	35	B memory	0.0263158
0	0	B naive	0
0.46847	1	B naive	0.00115407
0.496498	2	B naive	0.127221
0.464829	3	B naive	0.000718391
0	4	B naive	0
0.452225	5	B naive	0.000747943
0.631611	6	B naive	0.00249169
0.635284	7	B naive	0.58196
0.493935	8	B naive	0.0941704
0	9	B naive	0
0.531381	10	B naive	0.194949
0.523634	11	B naive	0.192746
0	12	B naive	0
0	13	B naive	0
0.234041	14	B naive	0.00226757
0.557098	15	B naive	0.302059
0.557242	16	B naive	0.161329
0.389573	17	B naive	0.00128535
0	18	B naive	0
0	19	B naive	0
0	20	B naive	0
0	21	B naive	0
0	22	B naive	0
0.677103	23	B naive	0.625828
0.544835	24	B naive	0.00181818
0	25	B naive	0
0.549539	26	B naive	0.326996
0	27	B naive	0
0	28	B naive	0
0	29	B naive	0
0	30	B naive	0
0	31	B naive	0
0	32	B naive	0
0.371295	33	B naive	0.186275
0.486046	34	B naive	0.00793651
0.505789	35	B naive	0.0438596
0	0	CD14 Mono	0
0	1	CD14 Mono	0
0.670083	2	CD14 Mono	0.00142146
0.909175	3	CD14 Mono	0.00215517
0.717104	4	CD14 Mono	0.00653595
0	5	CD14 Mono	0
0.206438	6	CD14 Mono	0.000830565
0	7	CD14 Mono	0
0.567344	8	CD14 Mono	0.00179372
0	9	CD14 Mono	0
0.531489	10	CD14 Mono	0.0010101
0	11	CD14 Mono	0
0	12	CD14 Mono	0
0.986047	13	CD14 Mono	0.994624
0	14	CD14 Mono	0
0	15	CD14 Mono	0
0.984577	16	CD14 Mono	0.00118624
0.35121	17	CD14 Mono	0.00128535
0	18	CD14 Mono	0
0.982409	19	CD14 Mono	0.991429
0.934346	20	CD14 Mono	0.981162
0.985844	21	CD14 Mono	0.0015949
0	22	CD14 Mono	0
0	23	CD14 Mono	0
0	24	CD14 Mono	0
0.977067	25	CD14 Mono	0.992467
0	26	CD14 Mono	0
0.998241	27	CD14 Mono	1
0.465216	28	CD14 Mono	0.00277778
0	29	CD14 Mono	0
0.723737	30	CD14 Mono	0.316109
0	31	CD14 Mono	0
0.509589	32	CD14 Mono	0.0147059
0	33	CD14 Mono	0
0.849488	34	CD14 Mono	0.301587
0	35	CD14 Mono	0
0	0	CD16 Mono	0
0.417374	1	CD16 Mono	0.000577034
0	2	CD16 Mono	0
0	3	CD16 Mono	0
0	4	CD16 Mono	0
0	5	CD16 Mono	0
0	6	CD16 Mono	0
0	7	CD16 Mono	0
0	8	CD16 Mono	0
0	9	CD16 Mono	0
0	10	CD16 Mono	0
0	11	CD16 Mono	0
0	12	CD16 Mono	0
0.652151	13	CD16 Mono	0.00537634
0.838908	14	CD16 Mono	0.00113379
0	15	CD16 Mono	0
0.357689	16	CD16 Mono	0.00118624
0.26318	17	CD16 Mono	0.00128535
0	18	CD16 Mono	0
0.539798	19	CD16 Mono	0.00714286
0.760174	20	CD16 Mono	0.0188383
0	21	CD16 Mono	0
0	22	CD16 Mono	0
0	23	CD16 Mono	0
0	24	CD16 Mono	0
0.534909	25	CD16 Mono	0.00188324
0	26	CD16 Mono	0
0	27	CD16 Mono	0
0	28	CD16 Mono	0
0	29	CD16 Mono	0
0.703644	30	CD16 Mono	0.0121581
0	31	CD16 Mono	0
0	32	CD16 Mono	0
0	33	CD16 Mono	0
0.642579	34	CD16 Mono	0.015873
0	35	CD16 Mono	0
0	0	CD4 CTL	0
0.399998	1	CD4 CTL	0.00288517
0	2	CD4 CTL	0
0.406887	3	CD4 CTL	0.00431034
0.419866	4	CD4 CTL	0.016703
0.43994	5	CD4 CTL	0.00822737
0.344584	6	CD4 CTL	0.00166113
0	7	CD4 CTL	0
0	8	CD4 CTL	0
0.498168	9	CD4 CTL	0.0259865
0	10	CD4 CTL	0
0	11	CD4 CTL	0
0.432044	12	CD4 CTL	0.00106838
0	13	CD4 CTL	0
0	14	CD4 CTL	0
0	15	CD4 CTL	0
0	16	CD4 CTL	0
0.287469	17	CD4 CTL	0.00128535
0.31639	18	CD4 CTL	0.00135135
0	19	CD4 CTL	0
0	20	CD4 CTL	0
0.307042	21	CD4 CTL	0.0127592
0.410571	22	CD4 CTL	0.00485437
0	23	CD4 CTL	0
0	24	CD4 CTL	0
0	25	CD4 CTL	0
0	26	CD4 CTL	0
0	27	CD4 CTL	0
0	28	CD4 CTL	0
0	29	CD4 CTL	0
0	30	CD4 CTL	0
0	31	CD4 CTL	0
0	32	CD4 CTL	0
0	33	CD4 CTL	0
0	34	CD4 CTL	0
0	35	CD4 CTL	0
0.700218	0	CD4 Naive	0.730159
0	1	CD4 Naive	0
0	2	CD4 Naive	0
0.601875	3	CD4 Naive	0.180316
0.496456	4	CD4 Naive	0.0348584
0.667158	5	CD4 Naive	0.000747943
0.420303	6	CD4 Naive	0.0490033
0.319307	7	CD4 Naive	0.000867303
0	8	CD4 Naive	0
0.358452	9	CD4 Naive	0.00288739
0	10	CD4 Naive	0
0	11	CD4 Naive	0
0.596953	12	CD4 Naive	0.41453
0	13	CD4 Naive	0
0.432961	14	CD4 Naive	0.00113379
0	15	CD4 Naive	0
0	16	CD4 Naive	0
0.336223	17	CD4 Naive	0.00128535
0	18	CD4 Naive	0
0	19	CD4 Naive	0
0	20	CD4 Naive	0
0.407097	21	CD4 Naive	0.00478469
0.601057	22	CD4 Naive	0.210356
0	23	CD4 Naive	0
0.48601	24	CD4 Naive	0.141818
0	25	CD4 Naive	0
0	26	CD4 Naive	0
0	27	CD4 Naive	0
0.542322	28	CD4 Naive	0.00555556
0	29	CD4 Naive	0
0	30	CD4 Naive	0
0.478925	31	CD4 Naive	0.00369004
0	32	CD4 Naive	0
0	33	CD4 Naive	0
0.524218	34	CD4 Naive	0.0555556
0.528138	35	CD4 Naive	0.0350877
0	0	CD4 Proliferating	0
0	1	CD4 Proliferating	0
0	2	CD4 Proliferating	0
0	3	CD4 Proliferating	0
0	4	CD4 Proliferating	0
0	5	CD4 Proliferating	0
0	6	CD4 Proliferating	0
0	7	CD4 Proliferating	0
0.315682	8	CD4 Proliferating	0.000896861
0	9	CD4 Proliferating	0
0	10	CD4 Proliferating	0
0	11	CD4 Proliferating	0
0	12	CD4 Proliferating	0
0	13	CD4 Proliferating	0
0.510154	14	CD4 Proliferating	0.343537
0	15	CD4 Proliferating	0
0.369644	16	CD4 Proliferating	0.00237248
0	17	CD4 Proliferating	0
0.416417	18	CD4 Proliferating	0.0256757
0.516493	19	CD4 Proliferating	0.00142857
0	20	CD4 Proliferating	0
0	21	CD4 Proliferating	0
0.294645	22	CD4 Proliferating	0.00323625
0	23	CD4 Proliferating	0
0	24	CD4 Proliferating	0
0	25	CD4 Proliferating	0
0	26	CD4 Proliferating	0
0	27	CD4 Proliferating	0
0.524651	28	CD4 Proliferating	0.480556
0	29	CD4 Proliferating	0
0	30	CD4 Proliferating	0
0	31	CD4 Proliferating	0
0.456156	32	CD4 Proliferating	0.00490196
0.436706	33	CD4 Proliferating	0.181373
0	34	CD4 Proliferating	0
0	35	CD4 Proliferating	0
0.549585	0	CD4 TCM	0.145417
0.448585	1	CD4 TCM	0.00115407
0.332386	2	CD4 TCM	0.000710732
0.640621	3	CD4 TCM	0.688218
0.647595	4	CD4 TCM	0.662309
0.311552	5	CD4 TCM	0.000747943
0.431039	6	CD4 TCM	0.202658
0.251129	7	CD4 TCM	0.000867303
0	8	CD4 TCM	0
0.466662	9	CD4 TCM	0.012512
0	10	CD4 TCM	0
0	11	CD4 TCM	0
0.448393	12	CD4 TCM	0.0416667
0	13	CD4 TCM	0
0.450787	14	CD4 TCM	0.00566893
0	15	CD4 TCM	0
0.334174	16	CD4 TCM	0.00118624
0.403661	17	CD4 TCM	0.0179949
0.259019	18	CD4 TCM	0.00135135
0	19	CD4 TCM	0
0	20	CD4 TCM	0
0.480864	21	CD4 TCM	0.408293
0.489728	22	CD4 TCM	0.156958
0.244665	23	CD4 TCM	0.00165563
0.401677	24	CD4 TCM	0.0290909
0	25	CD4 TCM	0
0	26	CD4 TCM	0
0	27	CD4 TCM	0
0.511855	28	CD4 TCM	0.222222
0	29	CD4 TCM	0
0	30	CD4 TCM	0
0.423129	31	CD4 TCM	0.0110701
0	32	CD4 TCM	0
0	33	CD4 TCM	0
0.570961	34	CD4 TCM	0.166667
0.743508	35	CD4 TCM	0.00877193
0.381917	0	CD4 TEM	0.00921659
0	1	CD4 TEM	0
0	2	CD4 TEM	0
0.460397	3	CD4 TEM	0.029454
0.464936	4	CD4 TEM	0.0261438
0	5	CD4 TEM	0
0.292798	6	CD4 TEM	0.000830565
0	7	CD4 TEM	0
0	8	CD4 TEM	0
0.383642	9	CD4 TEM	0.00384986
0	10	CD4 TEM	0
0	11	CD4 TEM	0
0.447209	12	CD4 TEM	0.0117521
0	13	CD4 TEM	0
0	14	CD4 TEM	0
0	15	CD4 TEM	0
0	16	CD4 TEM	0
0.350332	17	CD4 TEM	0.00257069
0.186479	18	CD4 TEM	0.0027027
0	19	CD4 TEM	0
0	20	CD4 TEM	0
0.354466	21	CD4 TEM	0.0015949
0.415183	22	CD4 TEM	0.0210356
0	23	CD4 TEM	0
0.318525	24	CD4 TEM	0.00545455
0	25	CD4 TEM	0
0	26	CD4 TEM	0
0	27	CD4 TEM	0
0.299701	28	CD4 TEM	0.00833333
0	29	CD4 TEM	0
0	30	CD4 TEM	0
0	31	CD4 TEM	0
0	32	CD4 TEM	0
0	33	CD4 TEM	0
0.399017	34	CD4 TEM	0.015873
0	35	CD4 TEM	0
0.541696	0	CD8 Naive	0.0558116
0	1	CD8 Naive	0
0	2	CD8 Naive	0
0.45529	3	CD8 Naive	0.0136494
0.407242	4	CD8 Naive	0.0087146
0.46303	5	CD8 Naive	0.000747943
0.300257	6	CD8 Naive	0.00830565
0	7	CD8 Naive	0
0	8	CD8 Naive	0
0.470832	9	CD8 Naive	0.000962464
0	10	CD8 Naive	0
0	11	CD8 Naive	0
0.568256	12	CD8 Naive	0.310897
0	13	CD8 Naive	0
0	14	CD8 Naive	0
0	15	CD8 Naive	0
0	16	CD8 Naive	0
0.531095	17	CD8 Naive	0.00257069
0	18	CD8 Naive	0
0	19	CD8 Naive	0
0	20	CD8 Naive	0
0	21	CD8 Naive	0
0.476289	22	CD8 Naive	0.0970874
0.381337	23	CD8 Naive	0.00165563
0.388166	24	CD8 Naive	0.0254545
0	25	CD8 Naive	0
0	26	CD8 Naive	0
0	27	CD8 Naive	0
0.435379	28	CD8 Naive	0.00555556
0	29	CD8 Naive	0
0	30	CD8 Naive	0
0	31	CD8 Naive	0
0	32	CD8 Naive	0
0	33	CD8 Naive	0
0	34	CD8 Naive	0
0.475295	35	CD8 Naive	0.00877193
0	0	CD8 Proliferating	0
0	1	CD8 Proliferating	0
0	2	CD8 Proliferating	0
0	3	CD8 Proliferating	0
0.347067	4	CD8 Proliferating	0.000726216
0.404528	5	CD8 Proliferating	0.00224383
0	6	CD8 Proliferating	0
0	7	CD8 Proliferating	0
0	8	CD8 Proliferating	0
0.531203	9	CD8 Proliferating	0.00481232
0	10	CD8 Proliferating	0
0	11	CD8 Proliferating	0
0	12	CD8 Proliferating	0
0	13	CD8 Proliferating	0
0.460534	14	CD8 Proliferating	0.331066
0	15	CD8 Proliferating	0
0.371717	16	CD8 Proliferating	0.00118624
0	17	CD8 Proliferating	0
0.463286	18	CD8 Proliferating	0.344595
0	19	CD8 Proliferating	0
0	20	CD8 Proliferating	0
0.338774	21	CD8 Proliferating	0.00318979
0.433711	22	CD8 Proliferating	0.00485437
0	23	CD8 Proliferating	0
0.272059	24	CD8 Proliferating	0.00181818
0	25	CD8 Proliferating	0
0	26	CD8 Proliferating	0
0	27	CD8 Proliferating	0
0.420123	28	CD8 Proliferating	0.166667
0	29	CD8 Proliferating	0
0	30	CD8 Proliferating	0
0	31	CD8 Proliferating	0
0	32	CD8 Proliferating	0
0	33	CD8 Proliferating	0
0	34	CD8 Proliferating	0
0	35	CD8 Proliferating	0
0.353869	0	CD8 TCM	0.00972862
0	1	CD8 TCM	0
0	2	CD8 TCM	0
0.400071	3	CD8 TCM	0.0150862
0.41694	4	CD8 TCM	0.00798838
0	5	CD8 TCM	0
0.328318	6	CD8 TCM	0.00332226
0	7	CD8 TCM	0
0	8	CD8 TCM	0
0.372608	9	CD8 TCM	0.00288739
0	10	CD8 TCM	0
0	11	CD8 TCM	0
0.419552	12	CD8 TCM	0.0352564
0	13	CD8 TCM	0
0	14	CD8 TCM	0
0	15	CD8 TCM	0
0	16	CD8 TCM	0
0.405235	17	CD8 TCM	0.00899743
0	18	CD8 TCM	0
0	19	CD8 TCM	0
0	20	CD8 TCM	0
0.339961	21	CD8 TCM	0.00956938
0.425611	22	CD8 TCM	0.0226537
0	23	CD8 TCM	0
0.428291	24	CD8 TCM	0.00181818
0	25	CD8 TCM	0
0	26	CD8 TCM	0
0	27	CD8 TCM	0
0	28	CD8 TCM	0
0	29	CD8 TCM	0
0	30	CD8 TCM	0
0	31	CD8 TCM	0
0	32	CD8 TCM	0
0	33	CD8 TCM	0
0	34	CD8 TCM	0
0.604181	35	CD8 TCM	0.00877193
0.440128	0	CD8 TEM	0.0230415
0.625857	1	CD8 TEM	0.368725
0	2	CD8 TEM	0
0.500512	3	CD8 TEM	0.0229885
0.606507	4	CD8 TEM	0.148874
0.708479	5	CD8 TEM	0.664921
0.419316	6	CD8 TEM	0.0822259
0	7	CD8 TEM	0
0	8	CD8 TEM	0
0.775109	9	CD8 TEM	0.900866
0	10	CD8 TEM	0
0	11	CD8 TEM	0
0.549266	12	CD8 TEM	0.162393
0	13	CD8 TEM	0
0.401982	14	CD8 TEM	0.00793651
0	15	CD8 TEM	0
0	16	CD8 TEM	0
0.704819	17	CD8 TEM	0.592545
0.576432	18	CD8 TEM	0.277027
0	19	CD8 TEM	0
0	20	CD8 TEM	0
0.36675	21	CD8 TEM	0.062201
0.649868	22	CD8 TEM	0.333333
0	23	CD8 TEM	0
0.526378	24	CD8 TEM	0.198182
0	25	CD8 TEM	0
0	26	CD8 TEM	0
0	27	CD8 TEM	0
0.508842	28	CD8 TEM	0.0361111
0	29	CD8 TEM	0
0	30	CD8 TEM	0
0.602873	31	CD8 TEM	0.424354
0	32	CD8 TEM	0
0	33	CD8 TEM	0
0.624857	34	CD8 TEM	0.166667
0.527093	35	CD8 TEM	0.0438596
0	0	cDC1	0
0	1	cDC1	0
0	2	cDC1	0
0	3	cDC1	0
0	4	cDC1	0
0	5	cDC1	0
0	6	cDC1	0
0	7	cDC1	0
0	8	cDC1	0
0	9	cDC1	0
0	10	cDC1	0
0	11	cDC1	0
0	12	cDC1	0
0	13	cDC1	0
0	14	cDC1	0
0	15	cDC1	0
0	16	cDC1	0
0	17	cDC1	0
0	18	cDC1	0
0	19	cDC1	0
0	20	cDC1	0
0	21	cDC1	0
0	22	cDC1	0
0	23	cDC1	0
0	24	cDC1	0
0	25	cDC1	0
0	26	cDC1	0
0	27	cDC1	0
0	28	cDC1	0
0	29	cDC1	0
0.623333	30	cDC1	0.0273556
0	31	cDC1	0
0	32	cDC1	0
0	33	cDC1	0
0	34	cDC1	0
0	35	cDC1	0
0	0	cDC2	0
0	1	cDC2	0
0	2	cDC2	0
0	3	cDC2	0
0	4	cDC2	0
0	5	cDC2	0
0.324068	6	cDC2	0.00664452
0.336922	7	cDC2	0.000867303
0.415614	8	cDC2	0.000896861
0	9	cDC2	0
0	10	cDC2	0
0	11	cDC2	0
0	12	cDC2	0
0	13	cDC2	0
0.215836	14	cDC2	0.00226757
0	15	cDC2	0
0.388284	16	cDC2	0.00355872
0	17	cDC2	0
0.326771	18	cDC2	0.00135135
0	19	cDC2	0
0	20	cDC2	0
0.306896	21	cDC2	0.0127592
0	22	cDC2	0
0.410327	23	cDC2	0.00165563
0.3684	24	cDC2	0.00181818
0.555694	25	cDC2	0.00564972
0	26	cDC2	0
0	27	cDC2	0
0	28	cDC2	0
0	29	cDC2	0
0.72503	30	cDC2	0.638298
0	31	cDC2	0
0.385113	32	cDC2	0.00980392
0.19145	33	cDC2	0.00490196
0.591242	34	cDC2	0.031746
0.379605	35	cDC2	0.0175439
0.379644	0	dnT	0.0015361
0	1	dnT	0
0	2	dnT	0
0	3	dnT	0
0.528177	4	dnT	0.0087146
0	5	dnT	0
0	6	dnT	0
0	7	dnT	0
0	8	dnT	0
0	9	dnT	0
0	10	dnT	0
0	11	dnT	0
0.501325	12	dnT	0.00320513
0	13	dnT	0
0	14	dnT	0
0	15	dnT	0
0	16	dnT	0
0	17	dnT	0
0	18	dnT	0
0	19	dnT	0
0	20	dnT	0
0.183076	21	dnT	0.0015949
0.510376	22	dnT	0.00809061
0	23	dnT	0
0.443084	24	dnT	0.00909091
0	25	dnT	0
0	26	dnT	0
0	27	dnT	0
0.419006	28	dnT	0.00555556
0	29	dnT	0
0	30	dnT	0
0	31	dnT	0
0	32	dnT	0
0	33	dnT	0
0	34	dnT	0
0	35	dnT	0
0	0	Doublet	0
0.354632	1	Doublet	0.000577034
0	2	Doublet	0
0	3	Doublet	0
0	4	Doublet	0
0	5	Doublet	0
0	6	Doublet	0
0	7	Doublet	0
0	8	Doublet	0
0	9	Doublet	0
0	10	Doublet	0
0.381878	11	Doublet	0.00103627
0	12	Doublet	0
0	13	Doublet	0
0	14	Doublet	0
0	15	Doublet	0
0	16	Doublet	0
0	17	Doublet	0
0	18	Doublet	0
0	19	Doublet	0
0	20	Doublet	0
0	21	Doublet	0
0	22	Doublet	0
0	23	Doublet	0
0	24	Doublet	0
0	25	Doublet	0
0	26	Doublet	0
0	27	Doublet	0
0	28	Doublet	0
0	29	Doublet	0
0	30	Doublet	0
0	31	Doublet	0
0	32	Doublet	0
0	33	Doublet	0
0	34	Doublet	0
0.435923	35	Doublet	0.00877193
0.414157	0	Eryth	0.000512033
0.687405	1	Eryth	0.000577034
0.435341	2	Eryth	0.00142146
0.743584	3	Eryth	0.000718391
0	4	Eryth	0
0.754954	5	Eryth	0.000747943
0.427751	6	Eryth	0.00830565
0	7	Eryth	0
0.74622	8	Eryth	0.000896861
0	9	Eryth	0
0.540653	10	Eryth	0.0010101
0	11	Eryth	0
0.825944	12	Eryth	0.00213675
0	13	Eryth	0
0	14	Eryth	0
0	15	Eryth	0
0.677686	16	Eryth	0.00118624
0.726142	17	Eryth	0.00257069
0.67762	18	Eryth	0.00135135
0	19	Eryth	0
0	20	Eryth	0
0.658364	21	Eryth	0.0015949
0.752384	22	Eryth	0.00323625
0	23	Eryth	0
0.688214	24	Eryth	0.00181818
0	25	Eryth	0
0	26	Eryth	0
0	27	Eryth	0
0	28	Eryth	0
0	29	Eryth	0
0	30	Eryth	0
0	31	Eryth	0
0	32	Eryth	0
0	33	Eryth	0
0	34	Eryth	0
0.733428	35	Eryth	0.464912
0.466381	0	gdT	0.00665643
0.477878	1	gdT	0.0282747
0	2	gdT	0
0.342448	3	gdT	0.00359195
0.378103	4	gdT	0.00580973
0.510479	5	gdT	0.0411369
0.440224	6	gdT	0.287375
0	7	gdT	0
0	8	gdT	0
0.462377	9	gdT	0.00384986
0	10	gdT	0
0	11	gdT	0
0.37627	12	gdT	0.00854701
0	13	gdT	0
0.404421	14	gdT	0.00340136
0	15	gdT	0
0	16	gdT	0
0.457478	17	gdT	0.0488432
0.355065	18	gdT	0.0135135
0	19	gdT	0
0	20	gdT	0
0.381048	21	gdT	0.15311
0.447701	22	gdT	0.00809061
0	23	gdT	0
0.536479	24	gdT	0.512727
0	25	gdT	0
0	26	gdT	0
0	27	gdT	0
0	28	gdT	0
0	29	gdT	0
0	30	gdT	0
0.506463	31	gdT	0.280443
0	32	gdT	0
0	33	gdT	0
0	34	gdT	0
0.585166	35	gdT	0.0175439
0.628266	0	HSPC	0.000512033
0	1	HSPC	0
0	2	HSPC	0
0	3	HSPC	0
0	4	HSPC	0
0	5	HSPC	0
0.463191	6	HSPC	0.00498339
0	7	HSPC	0
0	8	HSPC	0
0	9	HSPC	0
0	10	HSPC	0
0	11	HSPC	0
0.596444	12	HSPC	0.00106838
0	13	HSPC	0
0.458019	14	HSPC	0.0147392
0	15	HSPC	0
0.576185	16	HSPC	0.00237248
0	17	HSPC	0
0	18	HSPC	0
0	19	HSPC	0
0	20	HSPC	0
0.27238	21	HSPC	0.00637959
0.535527	22	HSPC	0.00161812
0	23	HSPC	0
0.371311	24	HSPC	0.00545455
0	25	HSPC	0
0	26	HSPC	0
0	27	HSPC	0
0	28	HSPC	0
0	29	HSPC	0
0	30	HSPC	0
0	31	HSPC	0
0	32	HSPC	0
0	33	HSPC	0
0	34	HSPC	0
0.84918	35	HSPC	0.114035
0	0	ILC	0
0	1	ILC	0
0	2	ILC	0
0.388552	3	ILC	0.00215517
0.440933	4	ILC	0.00653595
0	5	ILC	0
0.472154	6	ILC	0.307309
0	7	ILC	0
0	8	ILC	0
0	9	ILC	0
0	10	ILC	0
0	11	ILC	0
0	12	ILC	0
0	13	ILC	0
0	14	ILC	0
0	15	ILC	0
0	16	ILC	0
0.727832	17	ILC	0.00385604
0	18	ILC	0
0	19	ILC	0
0	20	ILC	0
0.484996	21	ILC	0.295056
0.399915	22	ILC	0.00161812
0	23	ILC	0
0.466913	24	ILC	0.0218182
0	25	ILC	0
0	26	ILC	0
0	27	ILC	0
0	28	ILC	0
0	29	ILC	0
0	30	ILC	0
0	31	ILC	0
0	32	ILC	0
0	33	ILC	0
0	34	ILC	0
0	35	ILC	0
0.195457	0	MAIT	0.000512033
0.447857	1	MAIT	0.0034622
0	2	MAIT	0
0.358117	3	MAIT	0.000718391
0.472773	4	MAIT	0.00217865
0.427735	5	MAIT	0.00448766
0	6	MAIT	0
0	7	MAIT	0
0	8	MAIT	0
0.533641	9	MAIT	0.00481232
0	10	MAIT	0
0	11	MAIT	0
0.583922	12	MAIT	0.00213675
0	13	MAIT	0
0	14	MAIT	0
0	15	MAIT	0
0	16	MAIT	0
0.481595	17	MAIT	0.0359897
0	18	MAIT	0
0	19	MAIT	0
0	20	MAIT	0
0.266503	21	MAIT	0.00318979
0.445797	22	MAIT	0.00809061
0	23	MAIT	0
0	24	MAIT	0
0	25	MAIT	0
0	26	MAIT	0
0	27	MAIT	0
0.579204	28	MAIT	0.00277778
0	29	MAIT	0
0	30	MAIT	0
0	31	MAIT	0
0	32	MAIT	0
0	33	MAIT	0
0	34	MAIT	0
0	35	MAIT	0
0	0	NK	0
0.705173	1	NK	0.575303
0	2	NK	0
0.326492	3	NK	0.00143678
0.228552	4	NK	0.000726216
0.68892	5	NK	0.262528
0.346064	6	NK	0.0141196
0	7	NK	0
0	8	NK	0
0.522307	9	NK	0.00288739
0	10	NK	0
0	11	NK	0
0.52149	12	NK	0.00213675
0	13	NK	0
0	14	NK	0
0	15	NK	0
0	16	NK	0
0.748819	17	NK	0.255784
0.523207	18	NK	0.0189189
0	19	NK	0
0	20	NK	0
0.382284	21	NK	0.00956938
0.39283	22	NK	0.00647249
0	23	NK	0
0.443535	24	NK	0.0290909
0	25	NK	0
0	26	NK	0
0	27	NK	0
0	28	NK	0
0	29	NK	0
0	30	NK	0
0.593718	31	NK	0.276753
0	32	NK	0
0	33	NK	0
0.415042	34	NK	0.0238095
0.504051	35	NK	0.0526316
0	0	NK Proliferating	0
0.48431	1	NK Proliferating	0.00403924
0	2	NK Proliferating	0
0	3	NK Proliferating	0
0	4	NK Proliferating	0
0	5	NK Proliferating	0
0	6	NK Proliferating	0
0	7	NK Proliferating	0
0	8	NK Proliferating	0
0	9	NK Proliferating	0
0	10	NK Proliferating	0
0	11	NK Proliferating	0
0	12	NK Proliferating	0
0	13	NK Proliferating	0
0.603191	14	NK Proliferating	0.244898
0	15	NK Proliferating	0
0	16	NK Proliferating	0
0.406469	17	NK Proliferating	0.00128535
0.560438	18	NK Proliferating	0.308108
0	19	NK Proliferating	0
0	20	NK Proliferating	0
0.251233	21	NK Proliferating	0.0015949
0.348073	22	NK Proliferating	0.00161812
0	23	NK Proliferating	0
0	24	NK Proliferating	0
0	25	NK Proliferating	0
0	26	NK Proliferating	0
0	27	NK Proliferating	0
0.444475	28	NK Proliferating	0.0333333
0	29	NK Proliferating	0
0	30	NK Proliferating	0
0	31	NK Proliferating	0
0	32	NK Proliferating	0
0	33	NK Proliferating	0
0.300201	34	NK Proliferating	0.031746
0	35	NK Proliferating	0
0.29118	0	NK_CD56bright	0.000512033
0	1	NK_CD56bright	0
0	2	NK_CD56bright	0
0.320753	3	NK_CD56bright	0.000718391
0	4	NK_CD56bright	0
0.406976	5	NK_CD56bright	0.000747943
0.419359	6	NK_CD56bright	0.00664452
0	7	NK_CD56bright	0
0	8	NK_CD56bright	0
0	9	NK_CD56bright	0
0	10	NK_CD56bright	0
0	11	NK_CD56bright	0
0	12	NK_CD56bright	0
0	13	NK_CD56bright	0
0.324623	14	NK_CD56bright	0.00113379
0	15	NK_CD56bright	0
0	16	NK_CD56bright	0
0.501051	17	NK_CD56bright	0.00771208
0	18	NK_CD56bright	0
0	19	NK_CD56bright	0
0	20	NK_CD56bright	0
0	21	NK_CD56bright	0
0.464382	22	NK_CD56bright	0.00161812
0	23	NK_CD56bright	0
0.372837	24	NK_CD56bright	0.00363636
0	25	NK_CD56bright	0
0	26	NK_CD56bright	0
0	27	NK_CD56bright	0
0	28	NK_CD56bright	0
0	29	NK_CD56bright	0
0	30	NK_CD56bright	0
0	31	NK_CD56bright	0
0	32	NK_CD56bright	0
0	33	NK_CD56bright	0
0	34	NK_CD56bright	0
0	35	NK_CD56bright	0
0	0	pDC	0
0	1	pDC	0
0.274367	2	pDC	0.000710732
0	3	pDC	0
0	4	pDC	0
0	5	pDC	0
0	6	pDC	0
0	7	pDC	0
0	8	pDC	0
0	9	pDC	0
0	10	pDC	0
0	11	pDC	0
0	12	pDC	0
0	13	pDC	0
0	14	pDC	0
0	15	pDC	0
0	16	pDC	0
0	17	pDC	0
0	18	pDC	0
0	19	pDC	0
0	20	pDC	0
0	21	pDC	0
0	22	pDC	0
0	23	pDC	0
0	24	pDC	0
0	25	pDC	0
0	26	pDC	0
0	27	pDC	0
0	28	pDC	0
0	29	pDC	0
0.601786	30	pDC	0.00607903
0	31	pDC	0
0.772459	32	pDC	0.960784
0	33	pDC	0
0	34	pDC	0
0	35	pDC	0
0	0	Plasmablast	0
0	1	Plasmablast	0
0	2	Plasmablast	0
0	3	Plasmablast	0
0	4	Plasmablast	0
0	5	Plasmablast	0
0	6	Plasmablast	0
0	7	Plasmablast	0
0	8	Plasmablast	0
0	9	Plasmablast	0
0.472306	10	Plasmablast	0.0020202
0.395016	11	Plasmablast	0.00103627
0	12	Plasmablast	0
0	13	Plasmablast	0
0.391843	14	Plasmablast	0.031746
0	15	Plasmablast	0
0.497338	16	Plasmablast	0.104389
0	17	Plasmablast	0
0	18	Plasmablast	0
0	19	Plasmablast	0
0	20	Plasmablast	0
0	21	Plasmablast	0
0	22	Plasmablast	0
0	23	Plasmablast	0
0	24	Plasmablast	0
0	25	Plasmablast	0
0.709472	26	Plasmablast	0.00190114
0	27	Plasmablast	0
0	28	Plasmablast	0
0.983622	29	Plasmablast	0.997143
0	30	Plasmablast	0
0	31	Plasmablast	0
0	32	Plasmablast	0
0.470794	33	Plasmablast	0.52451
0	34	Plasmablast	0
0	35	Plasmablast	0
0.513355	0	Platelet	0.00563236
0.73393	1	Platelet	0.0121177
0	2	Platelet	0
0.492724	3	Platelet	0.00431034
0.667057	4	Platelet	0.0137981
0.641797	5	Platelet	0.00673149
0.593664	6	Platelet	0.00913621
0	7	Platelet	0
0	8	Platelet	0
0.674593	9	Platelet	0.0327238
0	10	Platelet	0
0	11	Platelet	0
0.591642	12	Platelet	0.00320513
0	13	Platelet	0
0.781449	14	Platelet	0.00340136
0	15	Platelet	0
0	16	Platelet	0
0.693027	17	Platelet	0.0102828
0.732939	18	Platelet	0.00135135
0	19	Platelet	0
0	20	Platelet	0
0.552053	21	Platelet	0.00637959
0.793023	22	Platelet	0.0906149
0.891316	23	Platelet	0.00165563
0.411699	24	Platelet	0.00363636
0	25	Platelet	0
0	26	Platelet	0
0	27	Platelet	0
0.918569	28	Platelet	0.00833333
0	29	Platelet	0
0	30	Platelet	0
0	31	Platelet	0
0	32	Platelet	0
0	33	Platelet	0
0.667417	34	Platelet	0.0634921
0.491072	35	Platelet	0.00877193
0.616659	0	Treg	0.0107527
0	1	Treg	0
0	2	Treg	0
0.700332	3	Treg	0.029454
0.668362	4	Treg	0.0464779
0	5	Treg	0
0.310974	6	Treg	0.00166113
0	7	Treg	0
0	8	Treg	0
0.43156	9	Treg	0.000962464
0	10	Treg	0
0	11	Treg	0
0	12	Treg	0
0	13	Treg	0
0	14	Treg	0
0	15	Treg	0
0	16	Treg	0
0.621961	17	Treg	0.00128535
0	18	Treg	0
0	19	Treg	0
0	20	Treg	0
0.492733	21	Treg	0.00478469
0.551343	22	Treg	0.0145631
0	23	Treg	0
0.404361	24	Treg	0.00545455
0	25	Treg	0
0	26	Treg	0
0	27	Treg	0
0.700751	28	Treg	0.0222222
0	29	Treg	0
0	30	Treg	0
0	31	Treg	0
0	32	Treg	0
0	33	Treg	0
0.777285	34	Treg	0.015873
0	35	Treg	0
