## Supplementary material for "Reference transcriptomes of porcine peripheral immune cells created through bulk and single-cell RNA sequencing": SuppFile09

### Sheet: Human gene set
Supplementary File 9. Genes enriched in human leukocyte populations. Genes were converted to porcine gene names used for analysis in the scRNA-seq dataset. Column names correspond to the human cell population analyzed (e.g. CD4T) followed by the enrichment score threshold used to obtain enriched genes (e.g. 0.5). 0.5 corresponds to genes with enrichment scores >0.5 for a specified cell population…
CD4T_1	CD8T_1	MemoryB_1	Monocyte_1	CD123PmDC_1	mDC_1	NaiveB_1	NK_1	pDC_1	CD4T_0.5	CD8T_0.5	MemoryB_0.5	Monocyte_0.5	CD123PmDC_0.5	mDC_0.5	NaiveB_0.5	NK_0.5	pDC_0.5
CACNA1I	ENSSSCG00000000663	CPNE5	LYZ	HLA-DRA		RIMKLB	NPTXR	CSF2RB	CACNA1I	WNT1	CPNE5	TSPO	MCUR1	SOX5	TIMELESS	TTC38	DDX17
TESPA1	LAG3	KCNN4	PLA2G7	KCNK13		LARGE1	PLA2G6	ENSSSCG00000000199	ENSSSCG00000000220	ENSSSCG00000000663	ZBTB32	LYZ	HLA-DRA		ATF7IP	NPTXR	CSF2RB
ADTRP	KIF21A	BAIAP3	THBS1	PKIB		DSP	RASSF8	ENSSSCG00000000248	KRT72	LAG3	KCNN4	OLR1	KCNK13		YBX3	PLA2G6	ENSSSCG00000000199
SLC22A17	GZMB	RASSF6	SERPINB2	NR4A3		KHDRBS2	STYK1	TMEM19	KRT73	KIF21A	FBXO10	LTBR	RCC2		ENSSSCG00000000635	KCTD17	ENSSSCG00000000248
TNFRSF4	SLC1A7	GRAMD1C	LGALS3	FCER1A		FOXP4	ENSSSCG00000000642	USP5	KRT1	GZMB	BAIAP3	CDKN1A	EPB41L3		RIMKLB	RASSF8	TMEM19
PLEKHG5	MYO6	RGS16	ZNF697	LMNA		NEIL1	MLC1	IQSEC3	TESPA1	SLC1A7	SYNGR3	PLA2G7	MTHFD1L		MICAL3	STYK1	USP5
AK5	TTC16	ENSSSCG00000018774	CD93	CTTNBP2NL		CD22	ENSSSCG00000001407	SLC41A2	HELB	MYO6	ARHGAP25	ARRDC4	EPB41L2		LARGE1	ENSSSCG00000000642	CD4
SARDH	MSC	COCH	STX1A	FAM102B		SMAP2	AKAP5	ENSSSCG00000000849	ERP27	TTC16	RASSF6	FOS	PKIB		DSP	MLC1	IQSEC3
DBH	CD8A	BTNL9	S1PR3	SMOX		PTPRK	LIM2	ENSSSCG00000000999	CD27	FBXO32	CD80	LRP3	OGFRL1		DDR1	ENSSSCG00000001407	SLC41A2
PKIA	LYAR	CD70	SEMA3F	MAP4K3		BACH2	GPR153	ALDH5A1	ADTRP	MSC	GRAMD1C	OSCAR	MALT1		HLA-DOB	BLM	ENSSSCG00000000849
GPA33	DKK3	ZYG11A	STAB1	CDS1		SLC30A4	IL12RB2	ENSSSCG00000001433	SLC22A17	ENSSSCG00000006382	SLC25A23	RBP7	NR4A3		KHDRBS2	FURIN	ENSSSCG00000000999
ENSSSCG00000006802	FLT4		PTX3	GPAT3		CORO2B	TIE1	NOTCH4	BCL11B	IL21R	N4BP3	ARHGEF10L	NRARP		FOXP4	FES	ALDH5A1
AP3M2	GFPT2		FOSL1	HTR7		CD72	AGPAT4	KCNK17	ENSSSCG00000002723	CD8A	RGS16	C15orf48	ATP1B1		ENSSSCG00000001672	MFGE8	ZSCAN12
FBXL16	NRCAM		RETN	TCTN3		DIPK1B	RNF165	PTCRA	TNFRSF4	JAKMIP1	COL4A4	THBS1	FCER1A		WHAMM	AKAP5	ENSSSCG00000001433
TMEM204	KIF19		ENSSSCG00000013869	MRC1		FCRL1	TNFRSF11A	PTK7	PLEKHG5	LYAR	ENSSSCG00000016245	SERPINB2	LMNA		RCN2	KLHDC4	NOTCH4
FBLN7	CAMK2N1		VCAN	CDCP1		CNN3	BNC2	RUNX2	LDLRAP1	ENSSSCG00000009673	MYO1D	LGALS3	CTTNBP2NL		NEIL1	CAPN12	KCNK17
ENSSSCG00000008115	THEMIS		CD14	MB21D2		EIF2AK3	ERMP1	TNFRSF21	NDC80	ZNF365	ENSSSCG00000018774	TBC1D2	FAM102B		MAP3K9	NKG7	PTCRA
EDAR	CD248		FOLR2	DUSP4		STAP1	CEP78	ENSSSCG00000001762	TTC39C	CXCR3	COCH	FAM129B	TRMT6		SIPA1L1	LIM2	CNPY3
CFAP36	ENSSSCG00000032511		VSIG2	ssc-mir-708		CAMK2D	NCALD	SCAMP5	AK5	DKK3	PARP3	ENG	SMOX		CD22	GPR153	PTK7
INPP4B	TRAV3		IL10	NET1		MBNL2	CD247	EGLN3	MAP3K4	FLT4	PXDC1	SDC2	TOMM34		ZNF614	CRYZ	RUNX2
LEF1	NUAK1		ADGRA2	CCR5		KCNH8	VANGL1	EXD2	HIVEP2	GFPT2	FBXO2	TOMM40L	CIITA		CASZ1	IL12RB2	TNFRSF21
EPHX2	IFNG		CYP27A1	CACNA2D3		ZNF502	ZMAT4	SMOC1	MFSD4B	ENC1	BHLHE41	APOA2	MAP4K3		KLHL14	TIE1	ENSSSCG00000001762
ENSSSCG00000010212	ENSSSCG00000035756		SMARCD3	ENHO		ZDHHC19	NOL4L	PAPLN	LINS1	FAM169A	BTNL9	ARHGEF11	AREG		SMAP2	AGPAT4	BTBD1
VIPR1	MVB12B		TMEM176A	NDRG2		DTX4	ATP9A	RPS6KL1	WDR89	SEPT8	GDF7	ZNF697	CDS1		ENSSSCG00000003989	FBXO5	SCAMP5
BEX3	ADRB2		TMEM176B	NR4A1		FAM111B	GNLY	CEP128	MLLT3	PRSS23	CD70	SLC22A15	GPAT3		ZNF274	SAMD3	EGLN3
TMEM173	ZNF683		PRLR	ZNF469		RAB30	ENSSSCG00000008898	KCNK10	POLR1E	BCL9L	ZYG11A	DPYD	GPR183		TAGAP	RNF165	TEP1
ACVR1C			IL31RA	EFNB1		ARHGAP32	SGSM1	LGMN	TMEM245	CRTAM	HES1	CD93	CDK2AP1		PTPRK	ATP8B4	EXD2
ITGA6			ASGR2	CYP2S1		MGAT5	TPST2	CYP46A1	FAM102A	GLB1L2	SHISA8	BCKDK	PPA1		BACH2	TNFRSF11A	SMOC1
PLCL1			FAM20C	GPR157		AGPAT5	BCR	PLD4	SARDH	NRCAM	ENSSSCG00000036224	STX1A	HTR7		QRSL1	BNC2	PAPLN
CTLA4			RAB20	GPX3		SLC38A11	CDHR1	CBFA2T3	DBH	AGAP1	SYNPO	HPSE	TBC1D12		SLC30A4	ERMP1	NPC2
ADAM23			CCDC149	CLIC2		SCN3A	GK5	LRRC36	PKIA	GZMK	ID3	RCBTB2	TCTN3		SLC24A1	CEP78	RPS6KL1
IL7R			FCN2			FAM3C	ADAMTS1	MMP15	PLAG1	CCL5	ANKRD33B	RGCC	MRC1		DENND4A	ENSSSCG00000005480	CEP128
IL6ST			VAT1			NIPAL4	OSBPL5	EXOSC5	GPA33	KIF19		S1PR3	CDCP1		CORO2B	NCALD	KCNK10
RNF157			TMTC2			ENSSSCG00000022068	CTSW	CADM4	ENSSSCG00000006380	RAB11FIP5		PPIF	FBLN2		AEN	CD247	LGMN
AXIN2			F13A1			APBB2	NAALADL1	SLC1A5	PBXIP1	CAMK2N1		MARVELD1	ACPP		CD72	CD244	CYP46A1
PRKCA			RHOU			MATN1	MATK	BCAT2	ENSSSCG00000006802	THEMIS		SEMA3F	MB21D2		DIPK1B	VANGL1	PLD4
ADPRM			RIN2			ITPR1	FSD1	MYBPC2	DPH5	NSG1		STAB1	CD86		E2F5	ZMAT4	CBFA2T3
EDA			CSTA			TEAD2	NFIX	PARK7	DIPK1A	PTCH1		PTX3	CTNND1		ENSSSCG00000006156	ACSS1	PHLPP2
ALS2CL			ALDH1A1			CD200	PDGFD	TMEM201	SYDE2	RF00158		SYN1	ENSSSCG00000014296		FCRL1	NOL4L	PRMT7
CMTM8			TMEM158			ENSSSCG00000029285	NCAM1	DFFA	AP3M2	FASN		LONRF3	CAMK2A		FCRL3	ATP9A	SMPD3
KIF5C			SNAI1			TSC22D3	PPP1R9A	EPHA2	RBL1	CD248		ZFP92	LAYN		CNN3	CHST12	RIPOR1
MAN1C1			CD163			GPR18	ENSSSCG00000015747	AZIN2	FBXL16	ENSSSCG00000032511		CATSPER1	IL18		LZTS3	AUTS2	LRRC36
HPCAL4			IFITM10			ZBED5	RAMP1	ENSSSCG00000003667	TMEM204	TRAV3		FOSL1	DUSP4		EIF2AK3	NLRC3	MMP15
TRAT1			CYP1B1			PEG10	IGFBP4	MFSD2A	ZC3H6	NUAK1		RETN	SPATS2L		PRKCE	FAM173A	SPINT2
RCAN3			PID1			SNX22	PRSS57	MCOLN2	ZC3H8	IFNG		ENSSSCG00000013869	PLK2		RASGRP3	ENSSSCG00000008035	EXOSC5
ICOS			OAF			SLC2A5	EFHC2	LRP8	FBLN7	LTBP4		NLRP3	CD180		SLC5A6	IL18RAP	CADM4
PTPN13			ID1			FCER2	TRDC	NUP43	ENSSSCG00000008115	F2R		VCAN	BAIAP2		STAP1	GNLY	SLC1A5
TRAV36DV7			SDC4				NCR1	AHI1	EDAR	ENSSSCG00000035756		FBN2	ssc-mir-708		CAMK2D	WDR35	BCAT2
CD28			NRGN				B4GALT6	MYB	CFAP36	DUSP2		HBEGF	PHLDA2		RUBCNL	TXK	MYBPC2
NOSIP							DLG5	ARHGAP18	INPP4B	MVB12B		CD14	TNFSF9		MBNL2	ENSSSCG00000008898	PARK7
GCNT4							SACM1L	TBC1D32	MCUB	ADRB2		NRIP3	NET1		ADAM28	IGFBP7	TMEM201
CD40LG							S1PR5	MAN1A1	LEF1	RAP2A		FOLR2	CCR5		HIP1R	METAP1	DFFA
DUSP16							CCDC102A	MDN1	SORBS3	ZNF683		VSIG2	ATXN10		AP1B1	DOK2	EPHA2
ENSSSCG00000032112							COLQ	TCF4	EPHX2			APLP2	RTN1		ARID5B	UNG	KDM1A
TCEA3							SPTSSB	FECH	MORN3			ATF3	NEGR1		NOC3L	SGSM1	AZIN2
CCR4							IL2RB	MYO1E	PIK3IP1			IL10	CACNA2D3		DNMBP	TPST2	ENSSSCG00000003667
ENSSSCG00000035818							PLCH2	CCNB2	ENSSSCG00000010212			MARCO	ENHO		FAM177B	BCR	MFSD2A
ENSSSCG00000035870							YES1	FAM214A	BAG3			ADGRA2	PDE2A		KCNH8	PRF1	MCOLN2
NOG							B3GNT7	MAP1A	GALT			CYP27A1	NDRG2		TTC21A	CDHR1	SSX2IP
WNT7A							ILDR2	IVD	OXNAD1			ACKR3	FNIP2		ZNF502	DUSP10	LRP8
TRIB2							RAB27B	SELENOS	SATB1			SMARCD3	NR4A1		ZDHHC19	GATA3	FAAH
RTKN2							ZBED4	TMX3	VIPR1			TMEM176A	ZNF469		CCDC191	GK5	NUP43
TNFRSF25							ELOVL6	TPM2	TRPC1			TMEM176B	EFNB1		IFT57	ADAMTS1	REPS1
SGTB							APMAP	TMEM8B	ENSSSCG00000012253			AOAH	CYP2S1		CMSS1	ARHGEF9	AHI1
							PRDM8	SLC2A8	SYNJ2			PRLR	GPR157		CACNA1F	PDZD4	MYB
							ENSSSCG00000037364	ST6GALNAC4	GPRASP1			IL31RA	ARL4C		ZMAT1	OSBPL5	ARHGAP18
							ENSSSCG00000038107	PIP5KL1	BEX3			SLC16A5	GPX3		MBNL3	CTSW	TBC1D32
							ENSSSCG00000038351	SPATC1	TJP3			ASGR2	ENSSSCG00000036865		ENSSSCG00000012886	NAALADL1	MAN1A1
							CD226	ENPP2	COL5A3			FAM20C	NEU4		TMEM134	SPINDOC	MDN1
							BMP2	EXT1	SERINC5			BLVRB	AXL		FADS3	MADD	UFL1
							SPON2	CA8	RASGRF2			SGK1	MOB3B		DTX4	ABHD17A	PGM3
							KLRB1	MPZL1	RGMB			AGTRAP	DAPP1		FAM111B	MATK	DOP1A
								ENSSSCG00000006479	KLHL3			RAB20	ENSSSCG00000039544		LARGE2	FSD1	HMGN3
								NUDT17	TMEM173			CCDC149	CLIC2		SPPL2B	DNMT1	SETBP1
								PPM1J	GRPEL2			FCN2	ZBTB46		CLEC17A	NFIX	TCF4
								BCAR3	PCYOX1L			CPM			ZNF608	ADGRL1	FECH
								ENSSSCG00000007031	PLEKHB1			ARHGEF40			RAB30	LNPEP	MYO1E
								PLCB4	TTC12			VAT1			ZNF202	ENSSSCG00000014258	CCNB2
								LAMP5	ENSSSCG00000015116			TMTC2			ESAM	PDGFD	FAM214A
								TASP1	IGSF9B			SLC43A2			ARHGAP32	NCAM1	MAP1A
								DSTN	IL24			F13A1			PIK3C2B	ARHGEF12	IVD
								ADAM33	MBOAT4			RHOU			SGCE	SOX13	SELENOS
								ENSSSCG00000007314	ACVR1C			NOCT			LAMC1	PPP1R9A	TMX3
								SOGA1	ACVR1			TSHZ3			MGAT5	CROT	TPM2
								SLC32A1	ITGA6			MID1IP1			AGPAT5	C1orf21	TMEM8B
								MYBL2	PLCL1			CACNA2D4			SLC38A11	ENSSSCG00000015747	ZNF618
								COL26A1	TRAK2			PTGIR			SCN3A	NMUR1	SLC2A8
								CRYM	CTLA4			RIN2			AASS	RAMP1	ST6GALNAC4
								SNRNP25	ADAM23			BST1			FAM3C	AGK	PIP5KL1
								ENSSSCG00000008058	RETREG1			CSTA			MPP6	ENSSSCG00000017061	PTPA
								INPP4A	IL7R			ALDH1A1			NIPAL4	ANXA6	SPATC1
								SPRED2	FYB1			FCN1			MMD	CYB561	ENPP2
								BCL11A	IL6ST			UPP1			TUBD1	IGFBP4	EXT1
								CCDC88A	ANKRD55			TMEM158			ADD2	CACNB1	OTUD6B
								THUMPD2	MAST4			CEBPD			IL6	TBX21	CA8
								CRIM1	RNF157			SNAI1			ZNF300	USP43	MPZL1
								ADCY3	AXIN2			CD163			ENSSSCG00000022068	PRSS57	ENSSSCG00000006479
								N4BP2	PRKCA			GPX1			APBB2	EFHC2	VPS45
								GUCY1A1	ACBD4			IFITM10			ENSSSCG00000022423	STK39	NUDT17
								GRSF1	CCR7			CYP1B1			MATN1	TRDC	POLR3C
								DCK	ADPRM			ENSSSCG00000034269			SNX2	NCR1	CHD1L
								SCARB2	RF00289			PID1			ITPR1	PDGFRB	PPM1J
								DCLK2	CCDC66			SEMA6B			NSUN7	B4GALT6	CDC14A
								GAB1	EDA			HNMT			ISG20	DLG5	SLC35A3
								HADH	ALS2CL			JDP2			TCP11L2	ADAMTS10	BCAR3
								SMARCAD1	DOCK9			CD302			TEAD2	SACM1L	ENSSSCG00000007004
								MMRN1	SH2D3A			AP1S2			KMO	DHCR24	ENSSSCG00000007031
								SNCA	CMTM8			OAF			ST6GAL1	RF00572	PLCB4
								PLAC8	KIF5C			TNFSF13			ENSSSCG00000026210	S1PR5	LAMP5
								SLC46A3	GAMT			PPT1			BIRC3	CCDC102A	TASP1
								GAS6	USP53			CLEC11A			ZC4H2	COLQ	DSTN
								FZD3	MAN1C1			ID1			ENSSSCG00000027675	DOK6	ADAM33
								P2RX2	SH3YL1			FSTL3			ABCG1	SPTSSB	AHCY
								SCARB1	HPCAL4			TMEM170B			CD200	IL2RB	ENSSSCG00000007314
								CUX2	TRAT1			RBKS			ENSSSCG00000029285	PLCH2	SOGA1
								NAA25	RCAN3			NOD2			ZNF461	PCNA	SLC32A1
								CORO1C	ICOS			SDC4			ZBTB16	YES1	MYBL2
								RHBDD3	SGPP2			CRTAP			TSC22D3	ZNF35	ENSSSCG00000007454
								ENSSSCG00000010068	PTPN13			NRGN			SLC15A2	NDUFB2	COL26A1
								MMP11	TRAV36DV7			ENSSSCG00000039985			SNX9	RUNX3	CCDC189
								ZDHHC8	ELOVL4						SEMA4B	B3GNT7	CRYM
								CCDC188	CD28						UGT8	LLGL2	SNRNP25
								TARBP1	TLE2						GPR18	ILDR2	CAPN15
								SLC35F3	NOSIP						TSPYL5	RAB27B	ENSSSCG00000008058
								KCNK1	DCHS1						DDX47	ZBED4	INPP4A
								RET	TMEM25						ZBED5	ELOVL6	SPRED2
								PRXL2A	DNMT3A						NUP88	APMAP	BCL11A
								BLNK	UBASH3A						PNPLA7	PRDM8	CCDC88A
								ENTPD7	GCNT4						PEG10	YPEL1	THUMPD2
								PDCD11	CD40LG						PAX5	RNF115	GPATCH11
								NHLRC2	NOL9						ENSSSCG00000036113	ENSSSCG00000037364	CRIM1
								KCTD3	DUSP16						SNX22	ZNF853	ADCY3
								RGS7	ENSSSCG00000032112						DIRAS1	ENSSSCG00000038107	LETM1
								ASPM	ENSSSCG00000032340						ENSSSCG00000038331	ENSSSCG00000038351	RELL1
								COMMD3	TCEA3						SLC2A5	CD226	N4BP2
								NRP1	PPP1R3E						TMEM38B	BMP2	GUCY1A1
								SEC61A2	TMC8						FCER2	SPON2	GRSF1
								NGLY1	MRPL41							KLRB1	DCK
								LIMD1	CRTC3								SCARB2
								FLNB	TRBV30								DCLK2
								MED12L	NPDC1								GAB1
								P3H2	ENSSSCG00000034569								ENSSSCG00000009145
								APP	CCR4								HADH
								TLR7	MAML2								CYP2U1
								ENSSSCG00000012126	AMIGO1								SMARCAD1
								GEMIN8	MFHAS1								MMRN1
								SCML2	ENSSSCG00000035818								SNCA
								PHEX	ENSSSCG00000035870								PLAC8
								MAGED1	HABP4								FLT3
								AR	NOG								SLC46A3
								ENSSSCG00000012403	TNFSF8								TDRD3
								ENSSSCG00000012746	CAMK4								TMTC4
								SSR4	ZNF483								GAS6
								EPS8L2	LEPROTL1								SYK
								DRD4	STMN3								FZD3
								CDHR5	WNT7A								P2RX2
								IRF7	TRIB2								SCARB1
								ENSSSCG00000012885	ZBTB25								BCL7A
								B4GAT1	RTKN2								CUX2
								ENSSSCG00000013038	TNFRSF25								SH2B3
								CYB561A3	ITPKB								NAA25
								TMEM109	LMO7								ERP29
								SERPING1	PAG1								CORO1C
								ENSSSCG00000013260	GOLGA7B								RHBDD3
								SHD	FAM241B								ENSSSCG00000010068
								COLGALT1	AQP3								MMP11
								HYOU1	SGTB								COMT
								NECTIN1	SPTBN1								ZDHHC8
								GRAMD1B									CCDC188
								ENSSSCG00000015215									TARBP1
								KIRREL3									SLC35F3
								TSPAN13									KCNK1
								ENSSSCG00000015405									RET
								NME8									PRXL2A
								VASH2									STAMBPL1
								HHAT									RPP30
								RHEX									BLNK
								DYRK3									PIK3AP1
								PFKFB2									ENTPD7
								ENSSSCG00000015823									PDCD11
								SCN9A									XPNPEP1
								PJVK									NHLRC2
								MREG									KCTD3
								RUFY4									RGS7
								ITM2C									ASPM
								VIPR2									COMMD3
								GIMAP8									NRP1
								CREB3L2									SEC61A2
								CPED1									NGLY1
								SCRN1									ENSSSCG00000011236
								AEBP1									LIMD1
								DAB2									FYCO1
								PAIP1									FLNB
								SEMA5A									SRPRB
								MIF4GD									MED12L
								MAP2K6									P2RY1
								TEX2									P3H2
								PHB									ENSSSCG00000012014
								ENSSSCG00000017555									APP
								CUEDC1									TLR7
								ENSSSCG00000017766									ENSSSCG00000012126
								TP53I13									GEMIN8
								ABHD15									SCML2
								SERPINF1									PHEX
								ENSSSCG00000018315									GSPT2
								ENSSSCG00000019094									MAGED1
								ENSSSCG00000019195									AR
								FAM160A1									ENSSSCG00000012403
								BTBD3									OCRL
								BSPRY									MTMR1
								PLXNA4									ENSSSCG00000012746
								ZNF711									SSR4
								CHPF									EPS8L2
								MDFIC									DRD4
								RAP1GDS1									CDHR5
								SLC7A11									IRF7
								DSG2									CPT1A
								UGCG									ENSSSCG00000012885
								SLC4A3									UNC93B1
								CRYBG3									B4GAT1
								CLCN5									PLCB3
								PROC									ENSSSCG00000013038
								TRPM2									CYB561A3
								SEMA3C									DDB1
								NUPL2									TMEM109
								CCR2									SERPING1
								PCSK4									DGKZ
								RRBP1									ENSSSCG00000013260
								ASPH									SCAMP4
								FMNL3									SHD
								NOTCH3									TMIGD2
								HLTF									MRPL4
								SEPSECS									COLGALT1
								GUCY2D									ATP13A1
								CDH1									TBC1D9B
								MCCC1									FCHSD2
								GLCE									P2RY6
								STMN1									AMOTL1
								PLAAT3									HYOU1
								WNT10A									NECTIN1
								PACSIN1									GRAMD1B
								LDLRAD4									ENSSSCG00000015215
								NOP56									KIRREL3
								OBSL1									ST14
								RPN2									TSPAN13
								SLC1A4									ENSSSCG00000015405
								LHFPL2									NME8
								PTPRS									PDIA4
								ATPAF2									KLHL20
								RPS6KA4									VASH2
								MZB1									TMEM206
								ENSSSCG00000029474									HHAT
								USP24									RHEX
								DPYSL2									DYRK3
								ENSSSCG00000030197									PFKFB2
								ZFAT									ENSSSCG00000015823
								XBP1									RBPMS
								ATP13A2									DPP4
								CHML									SCN9A
								CMKLR1									PJVK
								SERPINB9									MREG
								ENSSSCG00000031659									RUFY4
								C12orf75									ITM2C
								TP53I11									VIPR2
								DACT1									GIMAP8
								DNASE1L3									ADCK2
								ENSSSCG00000032480									CREB3L2
								IDH3A									CPED1
								PNOC									SCRN1
								MILR1									AEBP1
								SLC12A3									OTULINL
								TRAF4									DROSHA
								CERS6									DAB2
								TMEM161A									PAIP1
								IRF4									NNT
								NAT8L									ADAM19
								CHD9									SEMA5A
								ATG101									FN3KRP
								REPIN1									SPHK1
								ENSSSCG00000034284									MIF4GD
								ABI2									HID1
								MPIG6B									TTYH2
								QDPR									MAP2K6
								IRF8									TEX2
								NREP									G6PC3
								STK32B									KAT2A
								DOCK1									HOXB2
								ENSSSCG00000035669									HOXB3
								TUBG2									PHB
								PABPN1L									ENSSSCG00000017555
								CCDC50									CUEDC1
								PALD1									CDK5R1
								PLVAP									ENSSSCG00000017766
								ENSSSCG00000037200									TP53I13
								CPLX1									ABHD15
								FUT7									SERPINF1
								DRC3									ENSSSCG00000018315
								PACS2									ENSSSCG00000018672
								CYYR1									ENSSSCG00000019094
								PPP1R14B									ENSSSCG00000019195
								PPP1R14A									FAM160A1
								TIFAB									DUSP3
								SERPINF2									B3GAT3
								PPM1K									BTBD3
								CYSLTR1									SYNGR1
								RIMS3									NUS1
								HS3ST3B1									CDC16
								LRFN4									MRPL19
								DERL3									BSPRY
								MYCL									LPXN
								GRIN1									DDX52
								UCK2									PLXNA4
								C1orf109									ZNF711
								ICAM2									CHPF
								ENSSSCG00000040164									MXRA8
								DLGAP3									MDFIC
								ENSSSCG00000040566									PROSER2
								HERPUD1									RAP1GDS1
								LRRC61									SLC7A11
								NIPA1									DSG2
								DUSP5									UGCG
								ENSSSCG00000040951									SLC4A3
								GPRC5C									CRYBG3
																	PHF6
																	CLCN5
																	PROC
																	TRPM2
																	SEMA3C
																	NUPL2
																	CCR2
																	PCSK4
																	TGFBRAP1
																	RRBP1
																	ASPH
																	FMNL3
																	NOTCH3
																	HLTF
																	SEPSECS
																	GUCY2D
																	CCDC14
																	NEMP1
																	CDH1
																	SLC15A4
																	MCCC1
																	DNAJC1
																	GLCE
																	STMN1
																	LMNB2
																	PLAAT3
																	WNT10A
																	PACSIN1
																	GPATCH2
																	LDLRAD4
																	TBC1D2B
																	NOP56
																	C12orf45
																	OBSL1
																	RPN2
																	SLC1A4
																	LHFPL2
																	PTPRS
																	ATPAF2
																	DDX51
																	PTPRM
																	RPS6KA4
																	KPNA2
																	MZB1
																	ENSSSCG00000029474
																	NAXD
																	RASGEF1B
																	USP24
																	PCYOX1
																	DPYSL2
																	ENSSSCG00000030197
																	SETD7
																	SSR3
																	ZFAT
																	XBP1
																	ATP13A2
																	ENSSSCG00000031121
																	CHML
																	AJAP1
																	CMKLR1
																	SERPINB9
																	ENSSSCG00000031659
																	C12orf75
																	TP53I11
																	DACT1
																	DNASE1L3
																	NDUFS3
																	SLC20A1
																	KIAA0895L
																	ENSSSCG00000032480
																	IDH3A
																	PNOC
																	MILR1
																	SLC12A3
																	TRAF4
																	CERS6
																	IFNLR1
																	MARCH9
																	TMEM161A
																	SLC47A1
																	IRF4
																	NAT8L
																	CHD9
																	ATG101
																	REPIN1
																	ENSSSCG00000033814
																	RAB38
																	RASD1
																	TXNDC5
																	ENSSSCG00000034284
																	RIOX2
																	LRRC58
																	ABI2
																	MPIG6B
																	QDPR
																	C5orf24
																	IRF8
																	NREP
																	STK32B
																	DOCK1
																	JCHAIN
																	PGAM5
																	ENSSSCG00000035669
																	WDSUB1
																	RNF122
																	TUBG2
																	USP46
																	PABPN1L
																	CCDC50
																	PALD1
																	PDE6B
																	SERTAD2
																	PLVAP
																	ENSSSCG00000037200
																	CLIC3
																	CPLX1
																	FUT7
																	DRC3
																	PACS2
																	PRKAR2B
																	TMEM138
																	CXXC5
																	CYYR1
																	ALMS1
																	PPP1R14B
																	PPP1R14A
																	GPX7
																	TIFAB
																	LRRC8D
																	NENF
																	STX18
																	SERPINF2
																	ST3GAL2
																	PPM1K
																	RP9
																	TUBB6
																	EIF2AK4
																	CYSLTR1
																	RIMS3
																	HS3ST3B1
																	LRFN4
																	DERL3
																	ZDHHC4
																	MYCL
																	GRIN1
																	HDHD3
																	UCK2
																	C1orf109
																	ICAM2
																	ENSSSCG00000040164
																	DLGAP3
																	CDK6
																	ENSSSCG00000040566
																	HERPUD1
																	LRRC61
																	WDR81
																	NIPA1
																	DUSP5
																	ENSSSCG00000040951
																	GPRC5C

### Sheet: AUC_average
Supplementary File 9. Average AUC scores across porcine scRNA-seq clusters (y-axis) for different human bulk RNA-seq gene sets (x-axis).
Cluster	CD4T_Haemopedia1	CD8T_Haemopedia1	MemoryB_Haemopedia1	Monocytes_Haemopedia1	MyeloidDendriticCellCD123p_Haemopedia1	NaiveB_Haemopedia1	NaturalKiller_Haemopedia1	PlasmacytoidDendriticCell_Haemopedia1	CD4T_Haemopedia.5	CD8T_Haemopedia.5	MemoryB_Haemopedia.5	Monocytes_Haemopedia.5	MyeloidDendriticCellCD123p_Haemopedia.5	MyeloidDendriticCell_Haemopedia.5	NaiveB_Haemopedia.5	NaturalKiller_Haemopedia.5	PlasmacytoidDendriticCell_Haemopedia.5
0	0.0435215	0.012936	0.00212858	0.00201188	0.00344369	0.0131608	0.0200049	0.0196128	0.0380186	0.0125507	0.00646234	0.00821294	0.0254145	0.000671487	0.0179883	0.0197232	0.022531
1	0.0145989	0.0984618	0.000830136	0.00141035	0.00782272	0.01503	0.0843736	0.0208886	0.0139659	0.0763314	0.0105193	0.0147781	0.021484	0.000492555	0.011855	0.070769	0.0247069
2	0.00257985	0.00507828	0.00239303	0.00608972	0.0357113	0.0239302	0.00465032	0.0271385	0.00829117	0.00827876	0.0688335	0.0161624	0.0440805	0.0213193	0.0266662	0.0061365	0.0287954
3	0.0457692	0.010719	0.00127097	0.00176294	0.00455284	0.00950895	0.0158941	0.0174515	0.0355679	0.0126531	0.00825366	0.0110512	0.0253276	0.000445652	0.0141218	0.0170268	0.0202438
4	0.0341669	0.0171751	0.00116237	0.00202564	0.00841479	0.00808226	0.016929	0.0163039	0.0280855	0.0204386	0.0081638	0.0133099	0.0260546	0.000236065	0.0127217	0.0182844	0.0189901
5	0.012597	0.083184	0.000448787	0.00129651	0.00847288	0.00910113	0.0672108	0.0183858	0.013912	0.06967	0.00999713	0.0142934	0.0217841	0.000544718	0.00971824	0.0606621	0.0212423
6	0.0184004	0.0113693	0.00110788	0.00233523	0.0110371	0.013798	0.0429793	0.0244887	0.018231	0.0114116	0.0246133	0.0107403	0.0259014	0.000823351	0.0178025	0.0345666	0.0258552
7	0.00362368	0.00249618	0.00161445	0.00162374	0.0338036	0.0261872	0.00482597	0.0282173	0.0100039	0.00758327	0.0391383	0.0131224	0.0385109	0.00431607	0.0303445	0.00666395	0.0290947
8	0.00222666	0.00962341	0.00312348	0.00449807	0.032439	0.0185085	0.00413045	0.0292676	0.00852732	0.0088743	0.068518	0.0142843	0.0406788	0.0261659	0.0235275	0.00591623	0.0295799
9	0.0128499	0.0870884	0.000840056	0.00239041	0.0161048	0.00702164	0.0439415	0.0157972	0.015727	0.0742363	0.00746178	0.0165163	0.0253815	0.00048362	0.0104784	0.0445121	0.0180552
10	0.00207662	0.00365028	0.00332894	0.00129845	0.0307767	0.0173915	0.0035009	0.0299775	0.00788226	0.00583315	0.0433561	0.012106	0.0367857	0.00918741	0.0252163	0.00548224	0.0299343
11	0.0021414	0.00557936	0.00213312	0.00374761	0.0326039	0.021185	0.00337961	0.0298736	0.00840783	0.00711014	0.0476746	0.0140123	0.0399166	0.021124	0.0261953	0.00516697	0.0302745
12	0.0355306	0.0443287	0.0012867	0.001976	0.00765488	0.0168354	0.0261431	0.0200375	0.0322693	0.029916	0.00621161	0.00866044	0.0261287	0.00106042	0.0184059	0.024102	0.0221141
13	0.00450885	0.00128721	9.53411e-06	0.0512013	0.0315085	0.00836987	0.00264237	0.0245911	0.00523517	0.00151042	0.00227323	0.0688517	0.0330444	0	0.0101418	0.00492587	0.0258396
14	0.00582943	0.0369658	0.000470762	0.000294875	0.00905455	0.00166424	0.0231242	0.0194117	0.00695127	0.035214	0.00636951	0.00999219	0.0221893	0	0.00581025	0.0306141	0.0193491
15	0.00320554	0.00375081	0.00276483	0.00214427	0.0318653	0.0219176	0.00370695	0.0303025	0.00910489	0.00646858	0.0395112	0.0132851	0.0378965	0.0127547	0.0276007	0.00559516	0.0305297
16	0.00308511	0.00441033	0.00333242	0.0012405	0.0308995	0.0157636	0.00389483	0.0257185	0.00775528	0.00540424	0.0541846	0.0125058	0.0368612	0.000547495	0.020325	0.00729745	0.0267779
17	0.0146313	0.0493119	0.000582306	0.00161907	0.0125392	0.00746682	0.0549152	0.0180158	0.0158233	0.0555803	0.0093943	0.0139686	0.0243717	1.59472e-06	0.0103235	0.0499974	0.020823
18	0.00482132	0.0670376	0.000181416	0.000666648	0.00820648	0.00282482	0.0414142	0.0191855	0.0069724	0.0589185	0.00365018	0.0114904	0.0203587	0	0.00614187	0.0444226	0.0193662
19	0.00421273	0.00227485	7.54067e-05	0.0630246	0.0217151	0.0116915	0.0051194	0.024326	0.00643397	0.0026365	0.00392589	0.0807803	0.0308968	0	0.0145859	0.00691832	0.0255881
20	0.00552864	0.00140948	1.47895e-05	0.034179	0.0397477	0.0116588	0.00285751	0.0265518	0.0058048	0.00169075	0.00269782	0.0595648	0.0391296	0	0.0123833	0.00504899	0.0274042
21	0.0202661	0.0146596	0.00111961	0.00220786	0.0121538	0.0122397	0.0439249	0.0236818	0.0185187	0.0145009	0.0171104	0.0126794	0.0252317	0.0010072	0.0168769	0.0333893	0.0251143
22	0.0323793	0.0338591	0.000838205	0.00261762	0.0125524	0.0120648	0.0258958	0.0183101	0.0284937	0.029208	0.00742518	0.0108002	0.0276397	0.00145752	0.0154339	0.0247184	0.0210758
23	0.00363205	0.00258218	0.00140423	0.00167986	0.0348256	0.0287779	0.00532345	0.0285251	0.0102346	0.00798936	0.0549948	0.0138046	0.0388862	0.00548453	0.0309383	0.00662616	0.0296249
24	0.0225817	0.018401	0.000865765	0.00172155	0.00573351	0.0106342	0.0474109	0.0220934	0.0253686	0.0165107	0.0150367	0.01036	0.0228993	0.000771487	0.01532	0.0358161	0.0244528
25	0.00418759	0.00141019	3.4179e-05	0.0418493	0.0309339	0.00907624	0.00256751	0.0243407	0.00520655	0.00135692	0.00216743	0.0617502	0.0324868	0	0.0105452	0.00506935	0.0258505
26	0.00284417	0.00360099	0.00258569	0.00242065	0.0325036	0.0225831	0.00386902	0.0299924	0.0088957	0.00695551	0.0583281	0.0135909	0.0389283	0.0139283	0.0282473	0.00604383	0.0303833
27	0.00330462	0.00134076	9.371e-05	0.0584453	0.0224846	0.00572464	0.00262417	0.0219162	0.00461528	0.00143033	0.00233775	0.0697687	0.0276824	0	0.00783182	0.00515744	0.0238376
28	0.0106673	0.0204883	0.000804316	0.00033567	0.00768569	0.00134651	0.0115488	0.0180369	0.0117148	0.021792	0.00509447	0.0115608	0.0207022	0.000578991	0.00560743	0.0185702	0.0179198
29	0.00195542	0.00547146	0.00206903	0.000299977	0.0128673	0.00722069	0.0100848	0.0369964	0.00964143	0.00581521	0.0356576	0.0100714	0.0236984	0	0.0127597	0.0131438	0.0441025
30	0.00567721	0.00248547	0.000245924	0.0111342	0.0567949	0.00706827	0.00536751	0.0297343	0.00631674	0.00334321	0.00381121	0.0383069	0.0511367	0	0.0100175	0.00744335	0.0307368
31	0.0137137	0.0680198	0.000783711	0.00174691	0.012358	0.00878841	0.0688036	0.0179616	0.0155329	0.0629721	0.00942268	0.0153011	0.0231727	0	0.0100183	0.0570523	0.0202518
32	0.0103414	0.0015986	0.000531759	0.0181664	0.0187834	0.0091216	0.00747347	0.0718329	0.0103366	0.0101043	0.0284463	0.0235894	0.0406761	0	0.0109453	0.00890586	0.0688708
33	0.00152359	0.00789997	0.00215284	0.00114536	0.0311572	0.00602087	0.00238112	0.0228126	0.00559455	0.00642006	0.0469273	0.0114733	0.0326069	0.00612441	0.00917859	0.0109535	0.0229558
34	0.0186066	0.0245826	0.00026609	0.0118097	0.020381	0.0109209	0.019509	0.0198458	0.0168157	0.0266181	0.0155958	0.024126	0.0306056	0	0.0140914	0.0209133	0.0225841
35	0.0126177	0.0334446	0.00222154	0.00166603	0.0224924	0.0120247	0.0270551	0.0238974	0.0150979	0.0307267	0.0162464	0.020233	0.0316579	0	0.0158198	0.02597	0.0256248

### Sheet: AUC_SD
Supplementary File 9. Standard deviations of AUC scores across porcine scRNA-seq clusters (y-axis) for different human bulk RNA-seq gene sets (x-axis).
Cluster	CD4T_Haemopedia1	CD8T_Haemopedia1	MemoryB_Haemopedia1	Monocytes_Haemopedia1	MyeloidDendriticCellCD123p_Haemopedia1	NaiveB_Haemopedia1	NaturalKiller_Haemopedia1	PlasmacytoidDendriticCell_Haemopedia1	CD4T_Haemopedia.5	CD8T_Haemopedia.5	MemoryB_Haemopedia.5	Monocytes_Haemopedia.5	MyeloidDendriticCellCD123p_Haemopedia.5	MyeloidDendriticCell_Haemopedia.5	NaiveB_Haemopedia.5	NaturalKiller_Haemopedia.5	PlasmacytoidDendriticCell_Haemopedia.5
0	0.0194001	0.0171013	0.00973843	0.00445732	0.00725492	0.0131663	0.0113768	0.00567522	0.011792	0.0118679	0.0103574	0.00614192	0.00920215	0.0110291	0.00875513	0.00883042	0.00540999
1	0.0105549	0.0350372	0.00506501	0.00383117	0.0123338	0.013912	0.0203071	0.00576981	0.00686143	0.0195527	0.0140457	0.00709699	0.00853945	0.00927028	0.00725967	0.0157924	0.00557428
2	0.00529507	0.0104837	0.0119501	0.00829446	0.00679091	0.0183837	0.00602162	0.00747041	0.00571252	0.00961272	0.0265315	0.00762311	0.0113889	0.108902	0.0110136	0.00519188	0.00640052
3	0.021595	0.0168351	0.0075139	0.00459122	0.00919483	0.0109229	0.0112666	0.00545512	0.0114761	0.0128134	0.0123866	0.00736601	0.00962545	0.00893814	0.00803152	0.00895895	0.00529574
4	0.0207563	0.0239879	0.00684923	0.00552082	0.01275	0.0101941	0.0128539	0.00528355	0.0119588	0.0203526	0.0131189	0.00815378	0.0102886	0.00662081	0.00762106	0.0103188	0.00505515
5	0.0111876	0.0356124	0.00335695	0.00379181	0.0126098	0.010897	0.0207344	0.00565662	0.00774067	0.0195421	0.0129051	0.00726091	0.0080012	0.0138357	0.0066527	0.0159066	0.00555183
6	0.0142224	0.017326	0.00528461	0.00499115	0.0148711	0.0130053	0.0122132	0.00651293	0.00877507	0.0126165	0.0180803	0.00735686	0.00953564	0.0226255	0.00879755	0.00925614	0.00594237
7	0.00591308	0.00753899	0.00892901	0.0040962	0.00543506	0.0201237	0.00605996	0.00766075	0.00637036	0.00960813	0.0239835	0.00651706	0.0101276	0.0513637	0.0124359	0.00540091	0.00649936
8	0.00456962	0.0138451	0.0136891	0.00745734	0.00572767	0.015675	0.00641007	0.00713866	0.00593162	0.0100684	0.0257076	0.00681727	0.0103275	0.115098	0.0102869	0.00542823	0.00627179
9	0.0134168	0.0315421	0.00606851	0.00519421	0.0154502	0.00984194	0.0178331	0.00513323	0.0088532	0.0194851	0.0116979	0.00743725	0.00917772	0.00832008	0.00663315	0.0146576	0.00487732
10	0.00407518	0.00879568	0.0141264	0.00406621	0.0061372	0.0144964	0.00562991	0.00714319	0.00528257	0.00815264	0.0248366	0.00609985	0.00857698	0.0632787	0.010304	0.00490038	0.00618945
11	0.00443962	0.0112087	0.010822	0.00686121	0.00569678	0.0168488	0.0049795	0.00760973	0.00576902	0.00898052	0.0254692	0.00712767	0.0102892	0.110891	0.0110948	0.00464428	0.00637323
12	0.018348	0.0262248	0.00771787	0.00436022	0.0113265	0.0150392	0.0113983	0.00551635	0.0114795	0.01689	0.0106912	0.00661591	0.00953469	0.015267	0.00879457	0.00932597	0.00533944
13	0.00545068	0.00479178	0.000290751	0.0186107	0.0114564	0.00909612	0.00434484	0.00613591	0.00385647	0.0039178	0.00633253	0.0140585	0.00880812	0	0.00572302	0.0043016	0.00536599
14	0.00862539	0.0299981	0.00436463	0.00173002	0.0115223	0.00455142	0.019167	0.00504247	0.00655409	0.022885	0.0144484	0.00569938	0.00722472	0	0.00506411	0.0148916	0.00515341
15	0.0054074	0.00921437	0.0128867	0.00525319	0.00605451	0.0175169	0.00559765	0.00742538	0.00575713	0.00858402	0.0251155	0.00645049	0.00977639	0.090517	0.0115451	0.00483135	0.00632668
16	0.00583165	0.0100319	0.0137119	0.00368524	0.00794607	0.016451	0.00615761	0.00725472	0.00588966	0.00817158	0.0257603	0.00577254	0.0100281	0.0123789	0.0116796	0.0062462	0.00655922
17	0.0125976	0.0351182	0.00461789	0.00437193	0.0142877	0.00959531	0.0254344	0.0056228	0.00875399	0.0213569	0.0127409	0.0074825	0.00950265	4.44811e-05	0.00679384	0.018933	0.00547127
18	0.00697228	0.0303583	0.00250829	0.00303362	0.0114684	0.00660374	0.0177377	0.00506951	0.00542317	0.0168923	0.0083991	0.00595917	0.00690598	0	0.00488715	0.0143443	0.00491711
19	0.0056088	0.00802871	0.00112004	0.0249161	0.0170099	0.0113673	0.0066079	0.00718363	0.00431462	0.00657899	0.00800364	0.0176035	0.0118251	0	0.00763176	0.00570164	0.00611274
20	0.00608653	0.0048281	0.000373269	0.0150425	0.010157	0.0108238	0.00461099	0.00577438	0.00376055	0.00412472	0.00669853	0.0127812	0.00891613	0	0.00609063	0.00447334	0.00518061
21	0.0152391	0.0181955	0.00595873	0.00486139	0.0146648	0.0124154	0.012344	0.00610657	0.00892942	0.0132266	0.0174433	0.00804232	0.00963128	0.0157991	0.0086464	0.00925588	0.00577119
22	0.0194803	0.0291444	0.00452585	0.00581593	0.0146546	0.0121103	0.0140867	0.00549845	0.011374	0.0218764	0.0118096	0.00715606	0.0101989	0.0165018	0.00815959	0.0113511	0.00537942
23	0.00607985	0.00723034	0.00807065	0.00401889	0.00538681	0.0215208	0.00657413	0.00801262	0.00627237	0.00928398	0.0208257	0.00690357	0.00953607	0.0579898	0.0116284	0.00553708	0.00695499
24	0.0152522	0.021761	0.00688849	0.004337	0.0102373	0.0121073	0.0152621	0.00628105	0.0104301	0.0157371	0.0161134	0.00696134	0.00917704	0.0106101	0.00848831	0.0109188	0.0057292
25	0.00564928	0.00523511	0.000787603	0.0169221	0.0122933	0.00977803	0.00459932	0.0058758	0.00388445	0.00447362	0.00612378	0.0143264	0.00820066	0	0.00667556	0.00441849	0.00513247
26	0.00534339	0.00871465	0.0116638	0.00532515	0.00528389	0.0166177	0.00562269	0.00759183	0.00589235	0.0085125	0.0200182	0.00616543	0.0098839	0.0908559	0.0115267	0.00534374	0.00624505
27	0.0048613	0.00589053	0.0018998	0.0211271	0.0130186	0.00738998	0.00457473	0.00553702	0.00359301	0.00520437	0.00602941	0.015857	0.00793233	0	0.00498803	0.00435747	0.00478094
28	0.0120997	0.0246305	0.00706024	0.00223851	0.0118138	0.00410601	0.0110929	0.00424811	0.008085	0.0210039	0.0101368	0.00652119	0.00692798	0.0109856	0.00480473	0.00953439	0.00412137
29	0.00455809	0.010036	0.0123639	0.00191279	0.0121139	0.010642	0.0103949	0.00931703	0.00542138	0.008297	0.0127625	0.00553927	0.00795173	0	0.0104186	0.00669214	0.00960779
30	0.00762658	0.00846191	0.00245108	0.0122075	0.0231318	0.00802901	0.00784597	0.00845053	0.00489695	0.00816197	0.00841303	0.011597	0.0143941	0	0.00587515	0.00600705	0.00690616
31	0.012923	0.036597	0.00574711	0.00451149	0.0147094	0.0108719	0.0204243	0.00561775	0.00886141	0.0215845	0.0122798	0.00807124	0.00861701	0	0.00720634	0.0160995	0.00499745
32	0.00902857	0.00723161	0.00474133	0.0102146	0.0155702	0.0102769	0.00791919	0.00968715	0.00502544	0.0100162	0.0123342	0.00959249	0.0125239	0	0.00648508	0.00580536	0.0090665
33	0.00369112	0.0120959	0.00967453	0.0038017	0.00397951	0.0090667	0.00421729	0.00557583	0.00434246	0.0086391	0.0241312	0.00501919	0.00583136	0.0520365	0.00646863	0.00727596	0.00511317
34	0.0202806	0.0285308	0.00180549	0.0160279	0.0169662	0.0156456	0.0191757	0.00728154	0.0128172	0.0259398	0.0197062	0.0182919	0.0110579	0	0.00914455	0.0156112	0.0063906
35	0.0165536	0.0408005	0.0113654	0.00448504	0.0216295	0.0124946	0.0270479	0.00756442	0.0106588	0.0313062	0.0199379	0.00886946	0.0122916	0	0.00915112	0.022667	0.00683616

### Sheet: AUC_scaled_average
Supplementary File 9. Average scaled AUC scores across porcine scRNA-seq clusters (y-axis) for different human bulk RNA-seq gene sets (x-axis).
Cluster	CD4T_Haemopedia1	CD8T_Haemopedia1	MemoryB_Haemopedia1	Monocytes_Haemopedia1	MyeloidDendriticCellCD123p_Haemopedia1	NaiveB_Haemopedia1	NaturalKiller_Haemopedia1	PlasmacytoidDendriticCell_Haemopedia1	CD4T_Haemopedia.5	CD8T_Haemopedia.5	MemoryB_Haemopedia.5	Monocytes_Haemopedia.5	MyeloidDendriticCellCD123p_Haemopedia.5	MyeloidDendriticCell_Haemopedia.5	NaiveB_Haemopedia.5	NaturalKiller_Haemopedia.5	PlasmacytoidDendriticCell_Haemopedia.5
0	1.51567	-0.335656	0.091354	-0.324879	-0.9252	-0.0165764	-0.139764	-0.420811	1.69541	-0.380177	-0.577078	-0.556524	-0.39372	-0.0757601	0.111518	-0.147847	-0.315049
1	-0.00980879	1.94866	-0.0648286	-0.359253	-0.665424	0.108743	2.20221	-0.279532	-0.134214	1.85432	-0.430641	-0.225954	-0.716576	-0.0794351	-0.431497	2.12	-0.0509193
2	-0.643734	-0.545528	0.123164	-0.0918498	0.989002	0.705468	-0.698422	0.412546	-0.565871	-0.529838	1.67424	-0.156253	1.13949	0.348316	0.879827	-0.751471	0.445387
3	1.63422	-0.39487	-0.0118031	-0.339105	-0.859402	-0.261419	-0.289333	-0.660143	1.50899	-0.376589	-0.512419	-0.413613	-0.400863	-0.0803985	-0.230799	-0.267639	-0.592694
4	1.02227	-0.222431	-0.024866	-0.324093	-0.630301	-0.357073	-0.251679	-0.78722	0.939829	-0.103832	-0.515663	-0.299883	-0.341146	-0.0847031	-0.354762	-0.211769	-0.744885
5	-0.115399	1.54061	-0.110699	-0.365759	-0.626855	-0.288762	1.57776	-0.556686	-0.138307	1.62094	-0.449488	-0.250358	-0.691924	-0.0783638	-0.620672	1.67097	-0.471489
6	0.190693	-0.3775	-0.0314202	-0.306401	-0.474738	0.0261479	0.696127	0.119124	0.190224	-0.420084	0.0780901	-0.429267	-0.353734	-0.0726411	0.0950752	0.51161	0.0884759
7	-0.588679	-0.614493	0.0295122	-0.347059	0.875834	0.856793	-0.692031	0.532004	-0.435585	-0.554204	0.602377	-0.309323	0.682014	-0.000905873	1.20549	-0.728037	0.481723
8	-0.662362	-0.424131	0.211026	-0.182805	0.794884	0.341965	-0.717337	0.648311	-0.547908	-0.508974	1.66285	-0.250817	0.860081	0.447856	0.60194	-0.761257	0.540628
9	-0.102056	1.64489	-0.0636354	-0.303248	-0.174111	-0.428184	0.731135	-0.843338	-0.000251177	1.78092	-0.541002	-0.13843	-0.396436	-0.0796186	-0.553369	0.953464	-0.858372
10	-0.670276	-0.583668	0.23574	-0.365648	0.696268	0.267075	-0.740242	0.726916	-0.596976	-0.615518	0.754623	-0.360501	0.540306	0.0991442	0.751452	-0.780538	0.583638
11	-0.666859	-0.532144	0.0919012	-0.22569	0.804664	0.521414	-0.744655	0.715417	-0.556997	-0.57078	0.9105	-0.264512	0.797474	0.344303	0.838132	-0.794545	0.624939
12	1.0942	0.502817	-0.00991094	-0.326929	-0.67538	0.229792	0.0835658	-0.373779	1.25808	0.228199	-0.586128	-0.533991	-0.33506	-0.067772	0.148494	0.0466943	-0.365659
13	-0.541992	-0.646784	-0.163535	2.48606	0.739681	-0.33779	-0.771479	0.13046	-0.798332	-0.766961	-0.728286	2.49677	0.232991	-0.0895515	-0.583172	-0.805256	0.08658
14	-0.47234	0.30616	-0.108056	-0.422997	-0.592348	-0.787376	-0.0262754	-0.443082	-0.667793	0.41381	-0.580429	-0.466935	-0.658639	-0.0895515	-0.966668	0.33601	-0.701302
15	-0.610733	-0.580983	0.167886	-0.317313	0.760847	0.570533	-0.732745	0.762911	-0.503973	-0.593256	0.615839	-0.301129	0.631545	0.172412	0.962561	-0.775521	0.655916
16	-0.617085	-0.563368	0.236158	-0.368959	0.703554	0.157934	-0.72591	0.255306	-0.606634	-0.630544	1.14548	-0.340371	0.546507	-0.0783068	0.3184	-0.699893	0.200486
17	-0.00810172	0.635915	-0.0946388	-0.347326	-0.38563	-0.398336	1.1304	-0.597661	0.00707666	1.12732	-0.471247	-0.266714	-0.479378	-0.0895187	-0.567088	1.19716	-0.522382
18	-0.525511	1.10935	-0.14286	-0.401752	-0.642658	-0.709564	0.639185	-0.46813	-0.666186	1.24427	-0.678584	-0.391496	-0.809004	-0.0895515	-0.937308	0.949491	-0.699224
19	-0.557611	-0.620405	-0.155611	3.1617	0.158707	-0.115088	-0.681355	0.101102	-0.707143	-0.72751	-0.668632	3.09739	0.0565879	-0.0895515	-0.189711	-0.716736	0.0560483
20	-0.488205	-0.643518	-0.162902	1.51332	1.22845	-0.117282	-0.763651	0.347579	-0.755002	-0.760643	-0.71296	2.02915	0.732833	-0.0895515	-0.384717	-0.799786	0.276507
21	0.289097	-0.289619	-0.0300093	-0.313679	-0.408493	-0.0783303	0.730532	0.0297703	0.21211	-0.311854	-0.19273	-0.331631	-0.408739	-0.0688651	0.0131234	0.459305	-0.00145814
22	0.927988	0.223183	-0.063858	-0.290264	-0.384849	-0.0900566	0.0745668	-0.565066	0.970877	0.203397	-0.542324	-0.426251	-0.210945	-0.0596163	-0.114632	0.0740785	-0.491693
23	-0.588237	-0.612196	0.00422676	-0.343852	0.93646	1.03049	-0.673931	0.566087	-0.418039	-0.539977	1.17473	-0.274971	0.712834	0.0230926	1.25805	-0.729716	0.54609
24	0.411229	-0.18969	-0.060543	-0.34147	-0.789361	-0.185978	0.857366	-0.146123	0.733164	-0.24144	-0.267582	-0.448415	-0.600319	-0.0737063	-0.124716	0.567121	-0.0817562
25	-0.558937	-0.643499	-0.16057	1.95163	0.705594	-0.290431	-0.774202	0.102725	-0.800509	-0.772338	-0.732105	2.13919	0.187192	-0.0895515	-0.547456	-0.798882	0.087903
26	-0.629793	-0.584985	0.146338	-0.301519	0.798711	0.615151	-0.726849	0.728567	-0.519886	-0.576197	1.29504	-0.28573	0.716295	0.196516	1.01981	-0.755588	0.638149
27	-0.605507	-0.645354	-0.153409	2.90002	0.204357	-0.515142	-0.772141	-0.165751	-0.845485	-0.769767	-0.725957	2.54294	-0.207443	-0.0895515	-0.787688	-0.794968	-0.156444
28	-0.217175	-0.13394	-0.0679343	-0.420666	-0.673553	-0.80868	-0.447428	-0.595324	-0.305448	-0.0564162	-0.626452	-0.387952	-0.780792	-0.0776599	-0.984624	-0.199071	-0.874808
29	-0.676668	-0.535026	0.0841921	-0.422706	-0.366163	-0.414838	-0.500694	1.50415	-0.46316	-0.616146	0.476742	-0.462947	-0.534688	-0.0895515	-0.351392	-0.440154	2.30354
30	-0.480369	-0.614779	-0.135101	0.196419	2.23974	-0.425057	-0.672328	0.699992	-0.71606	-0.702751	-0.672772	0.958768	1.71909	-0.0895515	-0.594179	-0.693411	0.681066
31	-0.0565005	1.13559	-0.0704128	-0.340021	-0.396381	-0.309729	1.63571	-0.603659	-0.015009	1.38629	-0.470223	-0.199619	-0.577868	-0.0895515	-0.594109	1.5106	-0.591723
32	-0.234363	-0.638467	-0.100719	0.598272	-0.0152076	-0.287389	-0.595706	5.36177	-0.410284	-0.465883	0.216445	0.217712	0.859862	-0.0895515	-0.512035	-0.628434	5.31018
33	-0.699445	-0.470163	0.094273	-0.374396	0.718839	-0.495281	-0.780984	-0.0664838	-0.770995	-0.594956	0.883525	-0.392356	0.197061	0.0362348	-0.66845	-0.537465	-0.263487
34	0.201571	-0.0245852	-0.132675	0.235016	0.0795683	-0.166754	-0.157807	-0.395008	0.0825668	0.112661	-0.247403	0.244734	0.0326711	-0.0895515	-0.233493	-0.0949726	-0.308603
35	-0.114307	0.212113	0.102537	-0.344642	0.204821	-0.0927453	0.116746	0.053644	-0.0481053	0.256602	-0.223918	0.0487099	0.119103	-0.0895515	-0.0804642	0.129685	0.0605041

### Sheet: AUC_scaled_SD
Supplementary File 9. Standard deviations of scaled AUC scores across porcine scRNA-seq clusters (y-axis) for different human bulk RNA-seq gene sets (x-axis).
Cluster	CD4T_Haemopedia1	CD8T_Haemopedia1	MemoryB_Haemopedia1	Monocytes_Haemopedia1	MyeloidDendriticCellCD123p_Haemopedia1	NaiveB_Haemopedia1	NaturalKiller_Haemopedia1	PlasmacytoidDendriticCell_Haemopedia1	CD4T_Haemopedia.5	CD8T_Haemopedia.5	MemoryB_Haemopedia.5	Monocytes_Haemopedia.5	MyeloidDendriticCellCD123p_Haemopedia.5	MyeloidDendriticCell_Haemopedia.5	NaiveB_Haemopedia.5	NaturalKiller_Haemopedia.5	PlasmacytoidDendriticCell_Haemopedia.5
0	1.02322	0.45676	1.17139	0.254714	0.430381	0.882747	0.413929	0.628445	0.896986	0.415781	0.373856	0.309259	0.755862	0.226522	0.775139	0.392314	0.656724
1	0.556702	0.935815	0.609245	0.218933	0.731675	0.932748	0.738847	0.638919	0.52193	0.68501	0.506988	0.357348	0.701428	0.190398	0.642738	0.70162	0.676668
2	0.279279	0.28001	1.43742	0.473988	0.402855	1.23256	0.219089	0.827234	0.434535	0.336772	0.957668	0.38384	0.935479	2.23669	0.975092	0.230663	0.776966
3	1.13899	0.449651	0.903809	0.262366	0.545462	0.732341	0.409921	0.604072	0.872953	0.448905	0.447103	0.370894	0.790632	0.183576	0.711074	0.398025	0.642855
4	1.09475	0.640696	0.823859	0.315488	0.756362	0.683478	0.467671	0.585073	0.909669	0.713033	0.473535	0.41056	0.845101	0.135982	0.674734	0.45844	0.61365
5	0.590071	0.951177	0.403791	0.216684	0.748049	0.730599	0.754395	0.626385	0.588811	0.684639	0.465816	0.365602	0.657217	0.284164	0.589	0.706693	0.673943
6	0.750134	0.462762	0.635659	0.28522	0.882196	0.871956	0.444362	0.721208	0.667495	0.442007	0.652617	0.370433	0.783255	0.464694	0.778895	0.411228	0.72135
7	0.311875	0.20136	1.07402	0.234078	0.322423	1.34922	0.220484	0.848312	0.484575	0.336611	0.865699	0.328148	0.831876	1.05493	1.10102	0.23995	0.788963
8	0.241017	0.36979	1.64659	0.426151	0.339781	1.05095	0.233222	0.790499	0.451202	0.352735	0.927931	0.343264	0.848301	2.36394	0.910751	0.241163	0.761338
9	0.707645	0.842464	0.72995	0.296824	0.916549	0.659864	0.648833	0.568428	0.673438	0.68264	0.422241	0.374481	0.753855	0.170882	0.587269	0.651203	0.592063
10	0.214938	0.234925	1.69919	0.232364	0.364075	0.971925	0.204837	0.791	0.40183	0.28562	0.896492	0.30714	0.70451	1.29965	0.912272	0.217712	0.751343
11	0.23416	0.299375	1.30172	0.392085	0.337948	1.12964	0.181173	0.842663	0.438833	0.314624	0.919324	0.358893	0.845152	2.27754	0.982285	0.206334	0.773653
12	0.967734	0.700443	0.928343	0.249166	0.671917	1.00832	0.414713	0.610852	0.873217	0.591724	0.385904	0.333125	0.783177	0.313562	0.778631	0.41433	0.64816
13	0.287487	0.127984	0.034973	1.06351	0.679627	0.60986	0.158081	0.679459	0.293351	0.137256	0.228576	0.707876	0.723496	0	0.506691	0.19111	0.651383
14	0.454932	0.801225	0.524999	0.0988623	0.683536	0.305155	0.697365	0.558378	0.498552	0.801754	0.521523	0.286976	0.593436	0	0.448353	0.661597	0.625577
15	0.285204	0.246108	1.55007	0.300194	0.35917	1.17444	0.203663	0.822248	0.437929	0.300733	0.906556	0.324796	0.80303	1.85908	1.02215	0.214645	0.768001
16	0.30758	0.267943	1.64933	0.210594	0.471382	1.10298	0.224037	0.80335	0.44801	0.286283	0.929832	0.29066	0.823709	0.254244	1.03406	0.277504	0.79623
17	0.66444	0.937976	0.555462	0.249834	0.847583	0.643328	0.9254	0.62264	0.665891	0.748216	0.45989	0.37676	0.780545	0.000913575	0.601496	0.841149	0.664163
18	0.367741	0.810845	0.30171	0.173356	0.680334	0.442755	0.645361	0.561371	0.412525	0.591806	0.30317	0.300057	0.567255	0	0.432686	0.637285	0.596892
19	0.295827	0.21444	0.134724	1.42383	1.00907	0.762131	0.24042	0.795478	0.328201	0.230489	0.288895	0.886373	0.971309	0	0.675682	0.25331	0.742032
20	0.321023	0.128954	0.0448987	0.859605	0.602543	0.725694	0.167765	0.639426	0.286055	0.144505	0.241787	0.643562	0.732368	0	0.539237	0.19874	0.628879
21	0.803761	0.485986	0.716745	0.277805	0.869955	0.832404	0.449122	0.67621	0.679236	0.463382	0.629625	0.404948	0.791111	0.32449	0.765513	0.411217	0.70057
22	1.02745	0.778422	0.544392	0.332352	0.869352	0.811946	0.512525	0.60887	0.865188	0.766417	0.426275	0.360323	0.837732	0.338923	0.722413	0.504301	0.653013
23	0.320671	0.193116	0.970777	0.22966	0.31956	1.44289	0.239191	0.887276	0.477122	0.325255	0.751716	0.34761	0.78329	1.19102	1.02952	0.245999	0.844273
24	0.804451	0.581217	0.828581	0.247838	0.607307	0.81175	0.555292	0.695531	0.793386	0.551334	0.581623	0.350518	0.753799	0.217915	0.751517	0.485096	0.695473
25	0.297961	0.139825	0.0947367	0.967015	0.729275	0.655579	0.16734	0.650656	0.295479	0.156729	0.221041	0.721363	0.6736	0	0.591024	0.196303	0.623035
26	0.281828	0.232761	1.40298	0.304306	0.313455	1.11415	0.204574	0.84068	0.448214	0.298227	0.722566	0.310442	0.811861	1.86604	1.02052	0.23741	0.758093
27	0.256401	0.157331	0.228517	1.20731	0.772299	0.495469	0.166446	0.613141	0.27331	0.18233	0.217635	0.798433	0.651559	0	0.441618	0.193592	0.580363
28	0.638176	0.65786	0.84924	0.12792	0.700826	0.275292	0.4036	0.470414	0.615004	0.73585	0.365894	0.328356	0.569062	0.225627	0.425389	0.42359	0.500298
29	0.240409	0.268053	1.48719	0.109306	0.718631	0.713505	0.378204	1.03172	0.412389	0.290677	0.460669	0.278914	0.653153	0	0.922418	0.297316	1.1663
30	0.402251	0.22601	0.294828	0.697599	1.37224	0.538314	0.285466	0.935769	0.372497	0.285946	0.303673	0.583933	1.18233	0	0.520159	0.266879	0.838345
31	0.6816	0.977475	0.691291	0.257809	0.872599	0.728917	0.743113	0.62208	0.674063	0.756193	0.443247	0.406404	0.707799	0	0.638017	0.715263	0.606645
32	0.476197	0.19315	0.570311	0.583715	0.923665	0.689029	0.28813	1.07271	0.382271	0.350909	0.44521	0.483002	1.02871	0	0.57416	0.257918	1.10059
33	0.194682	0.323072	1.1637	0.217249	0.236075	0.607887	0.153441	0.617439	0.330319	0.302662	0.87103	0.252727	0.478986	1.06875	0.572703	0.323253	0.620693
34	1.06967	0.762032	0.217173	0.915916	1.00648	1.04898	0.697683	0.80632	0.974966	0.908776	0.711307	0.921035	0.908291	0	0.809617	0.693568	0.775761
35	0.87309	1.08975	1.36709	0.256298	1.28312	0.837717	0.984104	0.837645	0.810781	1.09678	0.71967	0.446596	1.00963	0	0.810199	1.00704	0.829849
