## Supplementary material for "Reference transcriptomes of porcine peripheral immune cells created through bulk and single-cell RNA sequencing": SuppFile04

### Sheet: Spearman pig-human cells
Supplementary File 4. Spearman rank correlation between sorted immune pig and human cells
CD21nB	rho	p-value
CD21nB_HmyDC123	0.233317	< 2.2e-16
CD21nB_HmyDC	0.378076	< 2.2e-16
CD21nB_HpDC	0.285288	< 2.2e-16
CD21nB_Hmonocytes	0.0833632	< 2.2e-16
CD21nB_HNK	0.245323	< 2.2e-16
CD21nB_HCD4	0.267746	< 2.2e-16
CD21nB_HCD8	0.281166	< 2.2e-16
CD21nB_HNaiveBcells	0.303801	< 2.2e-16
CD21nB_HMemoryBcells	0.344631	< 2.2e-16
CD21pB
CD21pB_HmyDC123	0.183741	< 2.2e-16
CD21pB_HmyDC	0.397819	< 2.2e-16
CD21pB_HpDC	0.25416	< 2.2e-16
CD21pB_HMonocytes	0.00931918	< 2.2e-16
CD21pB_HNK	0.190615	< 2.2e-16
CD21pB_HCD4	0.259265	< 2.2e-16
CD21pB_HCD8	0.256993	< 2.2e-16
CD21pB_HNaiveBcells	0.386501	< 2.2e-16
CD21pB_HMemoryBcells	0.387661	< 2.2e-16
CD4T
CD4T_HmyDC123	0.12098	< 2.2e-16
CD4T_HmyDC	0.309808	< 2.2e-16
CD4T_HpDC	0.19671	< 2.2e-16
CD4T_HMonocytes	0.00407239	< 2.2e-16
CD4T_HNK	0.278755	< 2.2e-16
CD4T_HCD4	0.425841	< 2.2e-16
CD4T_HCD8	0.396155	< 2.2e-16
CD4T_HNaiveBcells	0.329331	< 2.2e-16
CD4T_HMemoryBcells	0.300934	< 2.2e-16
CD8T
CD8T_HmyDC123	0.179562	< 2.2e-16
CD8T_HmyDC	0.305917	< 2.2e-16
CD8T_HpDC	0.216877	< 2.2e-16
CD8T_HMonocytes	0.0758413	1.63e-14
CD8T_HNK	0.303913	< 2.2e-16
CD8T_HCD4	0.384964	< 2.2e-16
CD8T_HCD8	0.399564	< 2.2e-16
CD8T_HNaiveBcells	0.264354	< 2.2e-16
CD8T_HMemoryBcells	0.279539	< 2.2e-16
CD4CD8T
CD4CD8T_HmyDC123	0.187278	< 2.2e-16
CD4CD8T_HmyDC	0.329582	< 2.2e-16
CD4CD8T_HpDC	0.195881	< 2.2e-16
CD4CD8T_HMonocytes	0.0783276	2.204e-15
CD4CD8T_HNK	0.319158	< 2.2e-16
CD4CD8T_HCD4	0.401584	< 2.2e-16
CD4CD8T_HCD8	0.411217	< 2.2e-16
CD4CD8T_HNaiveBcells	0.28611	< 2.2e-16
CD4CD8T_HMemoryBcells	0.311034	< 2.2e-16
Myeloid
Myeloid_HmyDC123	0.293549	< 2.2e-16
Myeloid_HmyDC	0.0864883	< 2.2e-16
Myeloid_HpDC	0.112587	< 2.2e-16
Myeloid_HMonocytes	0.39812	< 2.2e-16
Myeloid_HNK	-0.00120528	0.435
Myeloid_HCD4	-0.0815392	< 2.2e-16
Myeloid_HCD8	-0.0659785	1.215e-13
Myeloid_HNaiveBcells	-0.00800764	0.4183
Myeloid_HMemoryBcells	0.00556911	0.5733
NK
NK_HmyDC123	0.14866	< 2.2e-16
NK_HmyDC	0.26439	< 2.2e-16
NK_HpDC	0.196646	< 2.2e-16
NK_HMonocytes	0.0393034	7.062e-05
NK_HNK	0.341974	< 2.2e-16
NK_HCD4	0.227938	< 2.2e-16
NK_HCD8	0.302766	< 2.2e-16
NK_HnaiveBCells	0.221472	< 2.2e-16
NK_HMemoryBcells	0.240507	< 2.2e-16

### Sheet: Spearman bulk_RNA_seq-Nanostrin
Supplementary File 4. Spearman rank correlation between bulk RNA-seq and Nanostring
CD21nB	rho	p-value
CD21nB_Bulk_RNA_seq __ B_cells_Nanostring	0.73	<2.2e-16
CD21nB_Bulk_RNA_seq __ CD4T_Nanostring	0.31	2e-05
CD21nB_Bulk_RNA_seq __ CD8T_Nanostring	0.25	0.00095
CD21nB_Bulk_RNA_seq __ CD4CD8T_Nanostring	0.29	9.5e-05
CD21nB_Bulk_RNA_seq __ SWC6gdT_Nanostring	0.4	4.3e-08
CD21nB_Bulk_RNA_seq __ Myeloid_Nanostring	0.23	0.0017
CD21nB_Bulk_RNA_seq __ NK_Nanostring	0.29	6.8e-05
CD21pB	rho	p-value
CD21pB_Bulk_RNA_seq __ B_cells_Nanostring	0.75	<2.2e-16
CD21pB_Bulk_RNA_seq __ CD4T_Nanostring	0.17	0.021
CD21pB_Bulk_RNA_seq __ CD8T_Nanostring	0.14	0.057
CD21pB_Bulk_RNA_seq__ CD4CD8T_Nanostring	0.17	0.025
CD21pB_Bulk_RNA_seq __ SWC6gdT_Nanostring	0.32	1.8e-05
CD21pB_Bulk_RNA_seq __ Myeloid_Nanostring	0.15	0.046
CD21pB_Bulk_RNA_seq__ NK_Nanostring	0.27	0.00028
CD4T	rho	p-value
CD4T_Bulk_RNA_seq __ B_cells_Nanostring	0.17	0.02
CD4T_Bulk_RNA_seq __ CD4T_Nanostring	0.79	<2.2e-16
CD4T_Bulk_RNA_seq __ CD8T_Nanostring	0.58	<2.2e-16
CD4T_Bulk_RNA_seq __ CD4CD8T_Nanostring	0.75	<2.2e-16
CD4T_Bulk_RNA_seq __ SWC6gdT_Nanostring	0.71	<2.2e-16
CD4T_Bulk_RNA_seq __ Myeloid_Nanostring	0.3	5e-05
CD4T_Bulk_RNA_seq __ NK_Nanostring	0.55	2.1e-15
CD8T	rho	p-value
CD8T_Bulk_RNA_seq __ B_cells_Nanostring	0.18	0.014
CD8T_Bulk_RNA_seq __ CD4T_Nanostring	0.67	<2.2e-16
CD8T_Bulk_RNA_seq __ CD8T_Nanostring	0.83	<2.2e-16
CD8T_Bulk_RNA_seq __ CD4CD8T_Nanostring	0.66	<2.2e-16
CD8T_Bulk_RNA_seq __ SWC6gdT_Nanostring	0.69	<2.2e-16
CD8T_Bulk_RNA_seq __ Myeloid_Nanostring	0.38	2.5e-07
CD8T_Bulk_RNA_seq __ NK_Nanostring	0.63	<2.2e-16
CD4CD8T	rho	p-value
CD4CD8T_Bulk_RNA_seq __ B_cells_Nanostring	0.22	0.0027
CD4CD8T_Bulk_RNA_seq __ CD4T_Nanostring	0.82	<2.2e-16
CD4CD8T_Bulk_RNA_seq __ CD8T_Nanostring	0.7	<2.2e-16
CD4CD8T_Bulk_RNA_seq __ CD4CD8T_Nanostring	0.82	<2.2e-16
CD4CD8T_Bulk_RNA_seq__ SWC6gdT_Nanostring	0.72	<2.2e-16
CD4CD8T_Bulk_RNA_seq __ Myeloid_Nanostring	0.33	9e-06
CD4CD8T_Bulk_RNA_seq __ NK_Nanostring	0.59	<2.2e-16
SWC6gdT	rho	p-value
SWC6gdT_Bulk_RNA_seq __ B_cells_Nanostring	0.24	0.0011
SWC6gdT_Bulk_RNA_seq __ CD4T_Nanostring	0.63	<2.2e-16
SWC6gdT_Bulk_RNA_seq __ CD8T_Nanostring	0.6	<2.2e-16
SWC6gdT_Bulk_RNA_seq__ CD4CD8T_Nanostring	0.59	<2.2e-16
SWC6gdT_Bulk_RNA_seq __ SWC6gdT_Nanostring	0.83	<2.2e-16
SWC6gdT_Bulk_RNA_seq __ Myeloid_Nanostring	0.28	0.00012
SWC6gdT_Bulk_RNA_seq __ NK_Nanostring	0.55	1.4e-15
Myeloid	rho	p-value
Myeloid_Bulk_RNA_seq __ B_cells_Nanostring	0.16	0.032
Myeloid_Bulk_RNA_seq __ CD4T_Nanostring	0.28	0.00013
Myeloid_Bulk_RNA_seq __ CD8T_Nanostring	0.31	2.1e-05
Myeloid_Bulk_RNA_seq __ CD4CD8T_Nanostring	-0.24	0.0014
Myeloid_Bulk_RNA_seq __ SWC6gdT_Nanostring	-0.28	0.00012
Myeloid_Bulk_RNA_seq __ Myeloid_Nanostring	0.88	<2.2e-16
Myeloid_Bulk_RNA_seq __ NK_Nanostring	-0.17	0.022
NK	rho	p-value
NK_Bulk_RNA_seq __ B_cells_Nanostring	0.29	7.4e-05
NK_Bulk_RNA_seq __ CD4T_Nanostring	0.41	9.3e-09
NK_Bulk_RNA_seq __ CD8T_Nanostring	0.5	2e-12
NK_Bulk_RNA_seq __ CD4CD8T_Nanostring	0.46	1.14e-10
NK_Bulk_RNA_seq __ SWC6gdT_Nanostring	0.41	1.8e-08
NK_Bulk_RNA_seq __ Myeloid_Nanostring	0.42	4e-09
NK_Bulk_RNA_seq __ NK_Nanostring	0.62	<2.2e-16
